# A high-density human mitochondrial proximity interaction network

**DOI:** 10.1101/2020.04.01.020479

**Authors:** Hana Antonicka, Zhen-Yuan Lin, Alexandre Janer, Woranontee Weraarpachai, Anne-Claude Gingras, Eric A. Shoubridge

## Abstract

We used BioID, a proximity-dependent biotinylation assay, to interrogate 100 mitochondrial baits from all mitochondrial sub-compartments to create a high resolution human mitochondrial proximity interaction network. We identified 1465 proteins, producing 15626 unique high confidence proximity interactions. Of these, 528 proteins were previously annotated as mitochondrial, nearly half of the mitochondrial proteome defined by Mitocarta 2.0. Bait-bait analysis showed a clear separation of mitochondrial compartments, and correlation analysis among preys across all baits allowed us to identify functional clusters involved in diverse mitochondrial functions, and to assign uncharacterized proteins to specific modules. We demonstrate that this analysis can assign isoforms of the same mitochondrial protein to different mitochondrial sub-compartments, and show that some proteins may have multiple cellular locations. Outer membrane baits showed specific proximity interactions with cytosolic proteins and proteins in other organellar membranes, suggesting specialization of proteins responsible for contact site formation between mitochondria and individual organelles. This proximity network will be a valuable resource for exploring the biology of uncharacterized mitochondrial proteins, the interactions of mitochondria with other cellular organelles, and will provide a framework to interpret alterations in sub-mitochondrial environments associated with mitochondrial disease.

**Bullet points:**

- We created a high resolution human mitochondrial protein proximity map using BioID
- Bait-bait analysis showed that the map has sub-compartment resolution and correlation analysis of preys identified functional clusters and assigned proteins to specific modules
- We identified isoforms of matrix and IMS proteins with multiple cellular localizations and an endonuclease that localizes to both the matrix and the OMM
- OMM baits showed specific interactions with non-mitochondrial proteins reflecting organellar contact sites and protein dual localization
