## Supplementary Table S3 for "A high-density human mitochondrial proximity interaction network"

### Sheet: bait list
Bait Name	Bait Gene	BirA tag (N/C-terminus)	Uniprot ID	Uniprot Entry name	Protein names	Length	Mass	Subcellular location [CC]	Gene names (synonym )	Gene ontology:mitochondrion	Mitocarta 2.0	IMPI
ACAD9	ACAD9	C	Q9H845	ACAD9_HUMAN	Acyl-CoA dehydrogenase family member 9, mitochondrial (ACAD-9) (EC 1.3.99.-)	621	68760	Mitochondrion {ECO:0000269|PubMed:20816094}.		Y	Y	Y
AKAP1-C-ter	AKAP1	C	Q92667	AKAP1_HUMAN	A-kinase anchor protein 1, mitochondrial (A-kinase anchor protein 149 kDa) (AKAP 149) (Dual specificity A-kinase-anchoring protein 1) (D-AKAP-1) (Protein kinase A-anchoring protein 1) (PRKA1) (Spermatid A-kinase anchor protein 84) (S-AKAP84)	903	97342	Mitochondrion outer membrane {ECO:0000250|UniProtKB:O08715}.	AKAP149; PRKA1	Y	Y	Y
AUH	AUH	C	Q13825	AUHM_HUMAN	Methylglutaconyl-CoA hydratase, mitochondrial (EC 4.2.1.18) (AU-specific RNA-binding enoyl-CoA hydratase) (AU-binding protein/enoyl-CoA hydratase)	339	35609	Mitochondrion {ECO:0000250}.		Y	Y	Y
C12orf65	C12orf65	C	Q9H3J6	CL065_HUMAN	Probable peptide chain release factor C12orf65, mitochondrial	166	18828	Mitochondrion {ECO:0000269|PubMed:20186120}.		Y	Y	Y
C17orf80	C17orf80	C	Q9BSJ5	CQ080_HUMAN	Uncharacterized protein C17orf80 (Cell migration-inducing gene 3 protein) (Human lung cancer oncogene 8 protein) (HLC-8)	609	67315			N	N	N
C1QBP	C1QBP	C	Q07021	C1QBP_HUMAN	Complement component 1 Q subcomponent-binding protein, mitochondrial (ASF/SF2-associated protein p32) (Glycoprotein gC1qBP) (C1qBP) (Hyaluronan-binding protein 1) (Mitochondrial matrix protein p32) (gC1q-R protein) (p33)	282	31362	Mitochondrion matrix. Nucleus. Cell membrane; Peripheral membrane protein; Extracellular side. Secreted. Cytoplasm. Nucleus, nucleolus. Note=Seems to be predominantly localized to mitochondria. Secreted by activated lymphocytes.	GC1QBP HABP1 SF2P32	Y	Y	Y
C21orf33	C21orf33	C	P30042	ES1_HUMAN	ES1 protein homolog, mitochondrial (Protein GT335) (Protein KNP-I)	268	28170	Mitochondrion {ECO:0000305}.	HES1 KNPI	Y	Y	Y
C6orf203	C6orf203	C	Q9P0P8	CF203_HUMAN	Uncharacterized protein C6orf203	240	27941			Y	Y	Y
C8orf82	C8orf82	C	Q6P1X6	CH082_HUMAN	UPF0598 protein C8orf82	216	23889			N	Y	Y
CCDC90A	MCUR1	C	Q96AQ8	MCUR1_HUMAN	Mitochondrial calcium uniporter regulator 1 (MCU regulator 1) (Coiled-coil domain-containing protein 90A, mitochondrial)	359	39694	Mitochondrion inner membrane {ECO:0000269|PubMed:23178883}; Multi-pass membrane protein {ECO:0000269|PubMed:23178883}.	C6orf79 CCDC90A	Y	Y	Y
CCDC90B	CCDC90B	C	Q9GZT6-1	CC90B_HUMAN	Coiled-coil domain-containing protein 90B, mitochondrial	254	29506	Mitochondrion membrane {ECO:0000269|PubMed:11256614}; Single-pass membrane protein {ECO:0000255}.		N	Y	Y
CHCHD1	CHCHD1	C	Q96BP2	CHCH1_HUMAN	Coiled-coil-helix-coiled-coil-helix domain-containing protein 1 (28S ribosomal protein S37, mitochondrial) (MRP-S37) (Mitochondrial small ribosomal subunit protein mS37) (Nuclear protein C2360)	118	13475	Mitochondrion {ECO:0000269|PubMed:23908630}. Nucleus {ECO:0000269|PubMed:15177562}.	C10orf34 MRPS37	Y	Y	Y
CLPB_iso2	CLPB	C	Q9H078	CLPB_HUMAN	Caseinolytic peptidase B protein homolog (EC 3.6.1.3) (Suppressor of potassium transport defect 3)	707	78729	Mitochondrion {ECO:0000269|PubMed:25597510}.	HSP78 SKD3	Y	Y	Y
COX15	COX15	C	Q7KZN9	COX15_HUMAN	Cytochrome c oxidase assembly protein COX15 homolog	410	46030	Mitochondrion membrane {ECO:0000269|PubMed:9878253}; Multi-pass membrane protein {ECO:0000269|PubMed:9878253}.		Y	Y	Y
CRYZ	CRYZ	C	Q08257	QOR_HUMAN	Quinone oxidoreductase (EC 1.6.5.5) (NADPH:quinone reductase) (Zeta-crystallin)	329	35207	Cytoplasm {ECO:0000269|PubMed:20103721}.		N	Y	Y
CS	CS	C	O75390	CISY_HUMAN	Citrate synthase, mitochondrial (EC 2.3.3.1) (Citrate (Si)-synthase)	466	51712	Mitochondrion matrix.		Y	Y	Y
DDX28	DDX28	C	Q9NUL7	DDX28_HUMAN	Probable ATP-dependent RNA helicase DDX28 (EC 3.6.4.13) (Mitochondrial DEAD box protein 28)	540	59581	Nucleus {ECO:0000269|PubMed:11350955, ECO:0000269|PubMed:25683708}. Mitochondrion {ECO:0000269|PubMed:11350955}. Mitochondrion matrix, mitochondrion nucleoid {ECO:0000269|PubMed:25683715}. Mitochondrion matrix {ECO:0000269|PubMed:25683708}. N	MDDX28	Y	Y	Y
DHX30	DHX30	C	Q7L2E3-2	DHX30_HUMAN	Putative ATP-dependent RNA helicase DHX30 (EC 3.6.4.13) (DEAH box protein 30)	1222	136115	Mitochondrion. Cytoplasm {ECO:0000305}. Mitochondrion matrix, mitochondrion nucleoid {ECO:0000269|PubMed:18063578, ECO:0000269|PubMed:25683715}.	DDX30 KIAA0890	N	Y	Y
DIABLO	DIABLO	C	Q9NR28	DBLOH_HUMAN	Diablo homolog, mitochondrial (Direct IAP-binding protein with low pI) (Second mitochondria-derived activator of caspase) (Smac)	239	27131	Mitochondrion {ECO:0000269|PubMed:14523016}. Note=Released into the cytosol when cells undergo apoptosis.	SMAC	Y	Y	Y
DNM1L-N-ter	DNM1L	N	O00429	DNM1L_HUMAN	Dynamin-1-like protein (EC 3.6.5.5) (Dnm1p/Vps1p-like protein) (DVLP) (Dynamin family member proline-rich carboxyl-terminal domain less) (Dymple) (Dynamin-like protein) (Dynamin-like protein 4) (Dynamin-like protein IV) (HdynIV) (Dynamin-related protein 1)	710	79442	Cytoplasm, cytosol. Golgi apparatus. Endomembrane system; Peripheral membrane protein. Mitochondrion outer membrane {ECO:0000269|PubMed:26122121, ECO:0000269|PubMed:27145208, ECO:0000269|PubMed:28969390}; Peripheral membrane protein. Peroxisome. Membrane, clathrin-coated pit {ECO:0000250}. Cytoplasmic vesicle, secretory vesicle, synaptic vesicle membrane {ECO:0000250}. Note=Mainly cytosolic. Tran…	DLP1 DRP1	Y	Y	Y
EXD2_iso1-C-ter	EXD2	C	Q9NVH0-1	EXD2_HUMAN	Exonuclease 3'-5' domain-containing protein 2 (EC 3.1.11.1) (Exonuclease 3'-5' domain-like-containing protein 2)	691	70353	Nucleus {ECO:0000269|PubMed:26807646}.	C14orf114 EXDL2	N	N	Y
FASTKD2	FASTKD2	C	Q9NYY8	FAKD2_HUMAN	FAST kinase domain-containing protein 2, mitochondrial	710	81463	Mitochondrion matrix, mitochondrion nucleoid {ECO:0000269|PubMed:20869947, ECO:0000269|PubMed:25683715}. Note=Localizes to mitochondrial RNA granules found in close proximity to the mitochondrial nucleoids. {ECO:0000269|PubMed:25683715}.	KIAA0971	Y	Y	Y
FASTKD3	FASTKD3	C	Q14CZ7	FAKD3_HUMAN	FAST kinase domain-containing protein 3, mitochondrial	662	75689	Mitochondrion {ECO:0000269|PubMed:20869947}.		Y	Y	Y
FASTKD5	FASTKD5	C	Q7L8L6	FAKD5_HUMAN	FAST kinase domain-containing protein 5, mitochondrial	764	86574	Mitochondrion matrix, mitochondrion nucleoid {ECO:0000269|PubMed:20869947, ECO:0000269|PubMed:25683715}. Note=Localizes to mitochondrial RNA granules found in close proximity to the mitochondrial nucleoids. {ECO:0000269|PubMed:25683715}.	KIAA1792	Y	Y	Y
FBXL4	FBXL4	C	Q9UKA2	FBXL4_HUMAN	F-box/LRR-repeat protein 4 (F-box and leucine-rich repeat protein 4) (F-box protein FBL4/FBL5)	621	70097	Cytoplasm. Nucleus. Mitochondrion.	FBL4 FBL5	Y	Y	Y
FIS1-N-ter	FIS1	N	Q9Y3D6	FIS1_HUMAN	Mitochondrial fission 1 protein (FIS1 homolog) (hFis1) (Tetratricopeptide repeat protein 11) (TPR repeat protein 11)	152	16938	Mitochondrion outer membrane; Single-pass membrane protein. Peroxisome membrane; Single-pass membrane protein.	TTC11	Y	Y	Y
FKBP8-N-ter	FKBP8	N	Q14318	FKBP8_HUMAN	Peptidyl-prolyl cis-trans isomerase FKBP8 (PPIase FKBP8) (EC 5.2.1.8) (38 kDa FK506-binding protein) (38 kDa FKBP) (FKBP-38) (hFKBP38) (FK506-binding protein 8) (FKBP-8) (FKBPR38) (Rotamase)	412	44562	Mitochondrion {ECO:0000269|PubMed:16176796}. Mitochondrion membrane {ECO:0000305}; Single-pass membrane protein; Cytoplasmic side {ECO:0000305}.; SUBCELLULAR LOCATION: Isoform 1: Mitochondrion membrane {ECO:0000269|PubMed:12510191, ECO:0000269|PubMed:18385096}; Single-pass membrane protein; Cytoplasmic side {ECO:0000305}.; SUBCELLULAR LOCATION: Isoform 3: Mitochondrion membrane {ECO:0000269|PubMe…	FKBP38	Y	Y	Y
GFM1	GFM1	C	Q96RP9	EFGM_HUMAN	Elongation factor G, mitochondrial (EF-Gmt) (Elongation factor G 1, mitochondrial) (mEF-G 1) (Elongation factor G1) (hEFG1)	751	83471	Mitochondrion {ECO:0000255|HAMAP-Rule:MF_03061}.	EFG EFG1 GFM	Y	Y	Y
GFM2	GFM2	C	Q969S9	RRF2M_HUMAN	Ribosome-releasing factor 2, mitochondrial (RRF2mt) (Elongation factor G 2, mitochondrial) (EF-G2mt) (mEF-G 2) (Elongation factor G2) (hEFG2)	779	86601	Mitochondrion {ECO:0000255|HAMAP-Rule:MF_03059}.	EFG2	Y	Y	Y
GRSF1	GRSF1	C	Q12849	GRSF1_HUMAN	G-rich sequence factor 1 (GRSF-1)	480	53126	Mitochondrion matrix, mitochondrion nucleoid {ECO:0000269|PubMed:25683715}. Note=Localizes to mitochondrial RNA granules found in close proximity to the mitochondrial nucleoids. {ECO:0000269|PubMed:25683715}.		Y	Y	Y
HAX1	HAX1	C	O00165	HAX1_HUMAN	HCLS1-associated protein X-1 (HS1-associating protein X-1) (HAX-1) (HS1-binding protein 1) (HSP1BP-1)	279	31621	Mitochondrion {ECO:0000269|PubMed:18971376, ECO:0000269|PubMed:9058808}. Endoplasmic reticulum {ECO:0000269|PubMed:18971376, ECO:0000269|PubMed:9058808}. Nucleus membrane {ECO:0000269|PubMed:9058808}. Cytoplasmic vesicle {ECO:0000250|UniProtK	HS1BP1	Y	N	Y
HINT2	HINT2	C	Q9BX68	HINT2_HUMAN	Histidine triad nucleotide-binding protein 2, mitochondrial (HINT-2) (EC 3.-.-.-) (HINT-3) (HIT-17kDa) (PKCI-1-related HIT protein)	163	17162	Mitochondrion {ECO:0000269|PubMed:16762638, ECO:0000269|PubMed:18653718}.		Y	Y	Y
ICT1	ICT1	C	Q14197	ICT1_HUMAN	Peptidyl-tRNA hydrolase ICT1, mitochondrial (EC 3.1.1.29) (39S ribosomal protein L58, mitochondrial) (MRP-L58) (Digestion substraction 1) (DS-1) (Immature colon carcinoma transcript 1 protein) (Mitochondrial large ribosomal subunit protein mL62)	206	23630	Mitochondrion {ECO:0000269|PubMed:20186120, ECO:0000269|PubMed:23908630, ECO:0000269|PubMed:25278503, ECO:0000269|PubMed:25838379}.	DS1 ICT1	Y	Y	Y
LONP1	LONP1	C	P36776	LONM_HUMAN	Lon protease homolog, mitochondrial (EC 3.4.21.53) (LONHs) (Lon protease-like protein) (LONP) (Mitochondrial ATP-dependent protease Lon) (Serine protease 15)	959	106489	Mitochondrion matrix {ECO:0000255|HAMAP-Rule:MF_03120, ECO:0000269|PubMed:7961901}.	PRSS15	Y	Y	Y
LRPPRC	LRPPRC	C	P42704	LPPRC_HUMAN	Leucine-rich PPR motif-containing protein, mitochondrial (130 kDa leucine-rich protein) (LRP 130) (GP130)	1394	157905	Mitochondrion. Nucleus, nucleoplasm. Nucleus inner membrane. Nucleus outer membrane. Note=Seems to be predominantly mitochondrial.	LRP130	Y	Y	Y
MARCH5-C-ter	MARCH5	C	Q9NX47	MARH5_HUMAN	E3 ubiquitin-protein ligase MARCH5 (EC 2.3.2.27) (Membrane-associated RING finger protein 5) (Membrane-associated RING-CH protein V) (MARCH-V) (Mitochondrial ubiquitin ligase) (MITOL) (RING finger protein 153) (RING-type E3 ubiquitin transferase MARCH5)	278	31232	Mitochondrion outer membrane {ECO:0000269|PubMed:16874301}; Multi-pass membrane protein {ECO:0000255}. Endoplasmic reticulum membrane {ECO:0000269|PubMed:14722266}; Multi-pass membrane protein {ECO:0000255}. Note=Authors show that the protein	RNF153	Y	Y	Y
MARCH5-N-ter	MARCH5	N	Q9NX47	MARH5_HUMAN	E3 ubiquitin-protein ligase MARCH5 (EC 2.3.2.27) (Membrane-associated RING finger protein 5) (Membrane-associated RING-CH protein V) (MARCH-V) (Mitochondrial ubiquitin ligase) (MITOL) (RING finger protein 153) (RING-type E3 ubiquitin transferase MARCH5)	278	31232	Mitochondrion outer membrane {ECO:0000269|PubMed:16874301}; Multi-pass membrane protein {ECO:0000255}. Endoplasmic reticulum membrane {ECO:0000269|PubMed:14722266}; Multi-pass membrane protein {ECO:0000255}. Note=Authors show that the protein	RNF153	Y	Y	Y
MAVS-N-ter	MAVS	N	Q7Z434	MAVS_HUMAN	Mitochondrial antiviral-signaling protein (MAVS) (CARD adapter inducing interferon beta) (Cardif) (Interferon beta promoter stimulator protein 1) (IPS-1) (Putative NF-kappa-B-activating protein 031N) (Virus-induced-signaling adapter) (VISA)	540	56528	Mitochondrion outer membrane. Mitochondrion. Peroxisome.	IPS1 KIAA1271 VISA	Y	Y	Y
MCU	MCU	C	Q8NE86	MCU_HUMAN	Calcium uniporter protein, mitochondrial (HsMCU) (Coiled-coil domain-containing protein 109A)	351	39867	Mitochondrion inner membrane {ECO:0000269|PubMed:21685886, ECO:0000269|PubMed:21685888, ECO:0000269|PubMed:23755363, ECO:0000269|PubMed:24231807, ECO:0000269|PubMed:27099988, ECO:0000305|PubMed:26341627}; Multi-pass membrane protein {ECO:0000	C10orf42 CCDC109A	Y	Y	Y
MCUB	MCUB	C	Q9NWR8	MCUB_HUMAN	Calcium uniporter regulatory subunit MCUb, mitochondrial (MCUb) (Coiled-coil domain-containing protein 109B)	336	39082	Mitochondrion inner membrane {ECO:0000269|PubMed:24231807}; Multi-pass membrane protein {ECO:0000269|PubMed:24231807}.	CCDC109B	Y	Y	Y
MDH2	MDH2	C	P40926	MDHM_HUMAN	Malate dehydrogenase, mitochondrial (EC 1.1.1.37)	338	35503	Mitochondrion matrix {ECO:0000250|UniProtKB:P04636}.		Y	Y	Y
METTL15	METTL15	C	A6NJ78	MET15_HUMAN	Probable methyltransferase-like protein 15 (EC 2.1.1.-) (Methyltransferase 5 domain-containing protein 1)	407	46121		METT5D1	N	Y	Y
METTL17_iso1	METTL17	C	Q9H7H0-1	MET17_HUMAN	Methyltransferase-like protein 17, mitochondrial (EC 2.1.1.-) (False p73 target gene protein) (Methyltransferase 11 domain-containing protein 1) (Protein RSM22 homolog, mitochondrial)	456	50734	Mitochondrion {ECO:0000250}.	METT11D1	N	Y	Y
METTL17_iso2	METTL17	C	Q9H7H0-2	MET17_HUMAN	Methyltransferase-like protein 17, mitochondrial (EC 2.1.1.-) (False p73 target gene protein) (Methyltransferase 11 domain-containing protein 1) (Protein RSM22 homolog, mitochondrial)	447	49600	Mitochondrion {ECO:0000250}.	METT11D1	N	Y	Y
MFN2-N-ter	MFN2	N	O95140	MFN2_HUMAN	Mitofusin-2 (EC 3.6.5.-) (Transmembrane GTPase MFN2)	757	86402	Mitochondrion outer membrane {ECO:0000269|PubMed:11181170, ECO:0000269|PubMed:11950885, ECO:0000269|PubMed:12499352, ECO:0000269|PubMed:23620051}; Multi-pass membrane protein {ECO:0000269|PubMed:11181170, ECO:0000269|PubMed:11950885, ECO:0000	CPRP1 KIAA0214	Y	Y	Y
MIC26	MIC26	C	Q9BUR5	MIC26_HUMAN	MICOS complex subunit MIC26 (Apolipoprotein O) (MICOS complex subunit MIC23) (Protein FAM121B)	198	22285	Mitochondrion inner membrane {ECO:0000269|PubMed:25764979}; Single-pass membrane protein {ECO:0000255}. Secreted {ECO:0000269|PubMed:16956892, ECO:0000269|PubMed:25764979}. Mitochondrion {ECO:0000269|PubMed:25781180}. Golgi apparatus membrane {ECO:0000269|PubMed:25764979}. Endoplasmic reticulum membrane {ECO:0000269|PubMed:25764979}. Note=Exists in three distinct forms: a glycosylated and secrete…	APOO FAM121B MIC23 MIC26 My025 UNQ1866/PRO4302	Y	Y	Y
MRPL11_iso1	MRPL11	C	Q9Y3B7-1	RM11_HUMAN	39S ribosomal protein L11, mitochondrial (L11mt) (MRP-L11) (Mitochondrial large ribosomal subunit protein uL11m)	192	20683	Mitochondrion {ECO:0000269|PubMed:11279069, ECO:0000269|PubMed:25278503, ECO:0000269|PubMed:25838379}.		N	Y	Y
MRPL11_iso3	MRPL11	C	Q9Y3B7-3	RM11_HUMAN	39S ribosomal protein L11, mitochondrial (L11mt) (MRP-L11) (Mitochondrial large ribosomal subunit protein uL11m)	181	19454	Mitochondrion {ECO:0000269|PubMed:11279069, ECO:0000269|PubMed:25278503, ECO:0000269|PubMed:25838379}.		N	Y	Y
MRPS12	MRPS12	C	O15235	RT12_HUMAN	28S ribosomal protein S12, mitochondrial (MRP-S12) (S12mt) (MT-RPS12) (Mitochondrial small ribosomal subunit protein uS12m)	138	15173	Mitochondrion {ECO:0000269|PubMed:25838379}.	RPMS12 RPSM12	Y	Y	Y
MRPS26	MRPS26	C	Q9BYN8	RT26_HUMAN	28S ribosomal protein S26, mitochondrial (MRP-S26) (S26mt) (28S ribosomal protein S13, mitochondrial) (MRP-S13) (S13mt) (Mitochondrial small ribosomal subunit protein mS26)	205	24212	Mitochondrion {ECO:0000269|PubMed:25838379}.	C20orf193 RPMS13	Y	Y	Y
MRRF	MRRF	C	Q96E11	RRFM_HUMAN	Ribosome-recycling factor, mitochondrial (RRF) (Ribosome-releasing factor, mitochondrial)	262	29277	Mitochondrion {ECO:0000250}.		Y	Y	Y
MTCH1_iso1-C-ter	MTCH1	C	Q9NZJ7-1	MTCH1_HUMAN	Mitochondrial carrier homolog 1 (Presenilin-associated protein)	389	41544	Mitochondrion inner membrane {ECO:0000305}; Multi-pass membrane protein {ECO:0000305}.	PSAP	N	Y	Y
MTCH1_iso1-N-ter	MTCH1	N	Q9NZJ7-1	MTCH1_HUMAN	Mitochondrial carrier homolog 1 (Presenilin-associated protein)	389	41544	Mitochondrion inner membrane {ECO:0000305}; Multi-pass membrane protein {ECO:0000305}.	PSAP	N	Y	Y
MTCH1_iso2-C-ter	MTCH1	C	Q9NZJ7-2	MTCH1_HUMAN	Mitochondrial carrier homolog 1 (Presenilin-associated protein)	372	39920	Mitochondrion inner membrane {ECO:0000305}; Multi-pass membrane protein {ECO:0000305}.	PSAP	N	Y	Y
MTCH1_iso2-N-ter	MTCH1	N	Q9NZJ7-2	MTCH1_HUMAN	Mitochondrial carrier homolog 1 (Presenilin-associated protein)	372	39920	Mitochondrion inner membrane {ECO:0000305}; Multi-pass membrane protein {ECO:0000305}.	PSAP	N	Y	Y
MTCH2-C-ter	MTCH2	C	Q9Y6C9	MTCH2_HUMAN	Mitochondrial carrier homolog 2 (Met-induced mitochondrial protein)	303	33331	Mitochondrion inner membrane {ECO:0000305}; Multi-pass membrane protein {ECO:0000305}.	MIMP	Y	Y	Y
MTCH2-N-ter	MTCH2	N	Q9Y6C9	MTCH2_HUMAN	Mitochondrial carrier homolog 2 (Met-induced mitochondrial protein)	303	33331	Mitochondrion inner membrane {ECO:0000305}; Multi-pass membrane protein {ECO:0000305}.	MIMP	Y	Y	Y
MTERFD1	MTERF3	C	Q96E29	MTEF3_HUMAN	Transcription termination factor 3, mitochondrial (Mitochondrial transcription termination factor 3) (mTERF3) (mTERF domain-containing protein 1, mitochondrial)	417	47971	Mitochondrion {ECO:0000269|PubMed:17662942, ECO:0000269|PubMed:23300484}.	MTERFD1	Y	Y	Y
MTFMT	MTFMT	C	Q96DP5	FMT_HUMAN	Methionyl-tRNA formyltransferase, mitochondrial (MtFMT) (EC 2.1.2.9)	389	43832	Mitochondrion {ECO:0000250}.	FMT FMT1	Y	Y	Y
MTG1	MTG1	C	Q9BT17	MTG1_HUMAN	Mitochondrial ribosome-associated GTPase 1 (GTP-binding protein 7) (Mitochondrial GTPase 1)	334	37237	Mitochondrion inner membrane {ECO:0000269|PubMed:12808030, ECO:0000269|PubMed:23396448}; Peripheral membrane protein {ECO:0000269|PubMed:12808030, ECO:0000269|PubMed:23396448}; Matrix side {ECO:0000269|PubMed:12808030, ECO:0000269|PubMed:2339	GTPBP7	Y	Y	Y
MTG2	MTG2	C	Q9H4K7	MTG2_HUMAN	Mitochondrial ribosome-associated GTPase 2 (GTP-binding protein 5) (Protein obg homolog 1) (ObgH1)	406	43955	Mitochondrion. Mitochondrion inner membrane; Peripheral membrane protein; Matrix side.	GTPBP5 OBGH1	Y	Y	Y
MTIF2	MTIF2	C	P46199	IF2M_HUMAN	Translation initiation factor IF-2, mitochondrial (IF-2(Mt)) (IF-2Mt) (IF2(mt))	727	81317	Mitochondrion.		Y	Y	Y
MTIF3	MTIF3	C	Q9H2K0	IF3M_HUMAN	Translation initiation factor IF-3, mitochondrial (IF-3(Mt)) (IF-3Mt) (IF3(mt)) (IF3mt)	278	31725	Mitochondrion {ECO:0000305}.		Y	Y	Y
MTRF1	MTRF1	C	O75570	RF1M_HUMAN	Peptide chain release factor 1, mitochondrial (MRF-1) (MtRF-1)	445	52306	Mitochondrion {ECO:0000269|PubMed:17803939}.		Y	Y	Y
MTRF1L	MTRF1L	C	Q9UGC7	RF1ML_HUMAN	Peptide chain release factor 1-like, mitochondrial (Mitochondrial translational release factor 1-like) (mtRF1a)	380	43600	Mitochondrion {ECO:0000269|PubMed:17803939}.	MTRF1A	Y	Y	Y
MTX2-C-ter	MTX2	C	O75431	MTX2_HUMAN	Metaxin-2 (Mitochondrial outer membrane import complex protein 2)	263	29763	Mitochondrion outer membrane {ECO:0000269|PubMed:10381257}. Mitochondrion {ECO:0000269|PubMed:25997101}.		Y	Y	Y
MTX2-N-ter	MTX2	N	O75431	MTX2_HUMAN	Metaxin-2 (Mitochondrial outer membrane import complex protein 2)	263	29763	Mitochondrion outer membrane {ECO:0000269|PubMed:10381257}. Mitochondrion {ECO:0000269|PubMed:25997101}.		Y	Y	Y
NGRN	NGRN	C	Q9NPE2	NGRN_HUMAN	Neugrin (Mesenchymal stem cell protein DSC92) (Neurite outgrowth-associated protein) (Spinal cord-derived protein FI58G)	291	32408	Nucleus {ECO:0000269|PubMed:11118320}. Secreted {ECO:0000305}.	FI58G	N	Y	Y
OCIAD1-C-ter	OCIAD1	C	Q9NX40	OCAD1_HUMAN	OCIA domain-containing protein 1 (Ovarian cancer immunoreactive antigen domain containing 1) (Ovarian carcinoma immunoreactive antigen)	245	27626	Endosome {ECO:0000250|UniProtKB:Q9CRD0}.	ASRIJ OCIA	Y	Y	Y
OCIAD1-N-ter	OCIAD1	N	Q9NX40	OCAD1_HUMAN	OCIA domain-containing protein 1 (Ovarian cancer immunoreactive antigen domain containing 1) (Ovarian carcinoma immunoreactive antigen)	245	27626	Endosome {ECO:0000250|UniProtKB:Q9CRD0}.	ASRIJ OCIA	Y	Y	Y
OPA1	OPA1	C	O60313	OPA1_HUMAN	Dynamin-like 120 kDa protein, mitochondrial (EC 3.6.5.5) (Optic atrophy protein 1) [Cleaved into: Dynamin-like 120 kDa protein, form S1]	960	111631	Mitochondrion inner membrane {ECO:0000269|PubMed:11017079, ECO:0000269|PubMed:16778770, ECO:0000269|PubMed:20974897}; Single-pass membrane protein {ECO:0000255}. Mitochondrion intermembrane space {ECO:0000250|UniProtKB:P58281}. Mitochondrion	KIAA0567	Y	Y	Y
OTC	OTC	C	P00480	OTC_HUMAN	Ornithine carbamoyltransferase, mitochondrial (EC 2.1.3.3) (Ornithine transcarbamylase) (OTCase)	354	39935	Mitochondrion matrix.		Y	Y	Y
PMPCA	PMPCA	C	Q10713	MPPA_HUMAN	Mitochondrial-processing peptidase subunit alpha (EC 3.4.24.64) (Alpha-MPP) (P-55)	525	58253	Mitochondrion matrix {ECO:0000250|UniProtKB:P20069}. Mitochondrion inner membrane {ECO:0000269|PubMed:25808372}.	INPP5E KIAA0123 MPPA	Y	Y	Y
PMPCB	PMPCB	C	O75439	MPPB_HUMAN	Mitochondrial-processing peptidase subunit beta (EC 3.4.24.64) (Beta-MPP) (P-52)	489	54366	Mitochondrion matrix {ECO:0000250}.	MPPB	Y	Y	Y
PTPN1-N-ter	PTPN1	N	P18031	PTN1_HUMAN	Tyrosine-protein phosphatase non-receptor type 1 (EC 3.1.3.48) (Protein-tyrosine phosphatase 1B) (PTP-1B)	435	49967	Endoplasmic reticulum membrane {ECO:0000269|PubMed:1739967, ECO:0000269|PubMed:21135139}; Peripheral membrane protein {ECO:0000269|PubMed:1739967, ECO:0000269|PubMed:21135139}; Cytoplasmic side {ECO:0000269|PubMed:1739967, ECO:0000269|PubMed:	PTP1B	N	N	N
RHOT2-N-ter	RHOT2	N	Q8IXI1	MIRO2_HUMAN	Mitochondrial Rho GTPase 2 (MIRO-2) (hMiro-2) (EC 3.6.5.-) (Ras homolog gene family member T2)	618	68118	Mitochondrion outer membrane {ECO:0000269|PubMed:12482879, ECO:0000269|PubMed:19528298}; Single-pass type IV membrane protein {ECO:0000269|PubMed:12482879, ECO:0000269|PubMed:19528298}. Note=Colocalizes with MGARP and RHOT2 at the mitochondria.	ARHT2 C16orf39	Y	Y	Y
RMDN3-C-ter	RMDN3	C	Q96TC7	RMD3_HUMAN	Regulator of microtubule dynamics protein 3 (RMD-3) (hRMD-3) (Cerebral protein 10) (Protein FAM82A2) (Protein FAM82C) (Protein tyrosine phosphatase-interacting protein 51) (TCPTP-interacting protein 51)	470	52118	Mitochondrion membrane; Single-pass membrane protein. Mitochondrion outer membrane. Cytoplasm. Nucleus. Cytoplasm, cytoskeleton, spindle. Cytoplasm, cytoskeleton, spindle pole. Note=In interphase localizes in the cytoplasm, and during mitosis	FAM82A2 FAM82C PTPIP51	Y	Y	Y
RMND1	RMND1	C	Q9NWS8	RMND1_HUMAN	Required for meiotic nuclear division protein 1 homolog	449	51604	Mitochondrion {ECO:0000269|PubMed:23022098, ECO:0000269|PubMed:23022099, ECO:0000269|PubMed:25604853}. Note=May be localized in mitochondrial RNA granules (PubMed:25604853). {ECO:0000269|PubMed:25604853}.	C6orf96	Y	Y	Y
RPUSD3	RPUSD3	C	Q6P087	RUSD3_HUMAN	Mitochondrial mRNA pseudouridine synthase RPUSD3 (EC 5.4.99.-) (RNA pseudouridylate synthase domain-containing protein 3)	351	38461	Mitochondrion matrix {ECO:0000269|PubMed:27974379}. Note=Localizes to mitochondrial RNA granules, platforms for post-transcriptional RNA modification and ribosome assembly. {ECO:0000269|PubMed:27974379, ECO:0000269|PubMed:28082677}.		Y	Y	Y
RPUSD4	RPUSD4	C	Q96CM3	RUSD4_HUMAN	Mitochondrial RNA pseudouridine synthase RPUSD4 (EC 5.4.99.-) (RNA pseudouridylate synthase domain-containing protein 4)	377	42205	Mitochondrion matrix {ECO:0000269|PubMed:27974379, ECO:0000269|PubMed:28082677}. Note=Localizes to mitochondrial RNA granules, platforms for post-transcriptional RNA modification and ribosome assembly. {ECO:0000269|PubMed:27974379, ECO:000026		Y	Y	Y
SAMM50-N-ter	SAMM50	N	Q9Y512	SAM50_HUMAN	Sorting and assembly machinery component 50 homolog (Transformation-related gene 3 protein) (TRG-3)	469	51976	Mitochondrion outer membrane {ECO:0000269|PubMed:15644312}; Multi-pass membrane protein. Cytoplasm {ECO:0000250|UniProtKB:Q6AXV4}. Mitochondrion {ECO:0000269|PubMed:25781180}.	SAM50	Y	Y	Y
SLC25A12-N-ter	SLC25A12	N	O75746	CMC1_HUMAN	Calcium-binding mitochondrial carrier protein Aralar1 (Mitochondrial aspartate glutamate carrier 1) (Solute carrier family 25 member 12)	678	74762	Mitochondrion inner membrane {ECO:0000269|PubMed:9722566}; Multi-pass membrane protein {ECO:0000269|PubMed:9722566}.	ARALAR1	Y	Y	Y
SLC25A46-N-ter	SLC25A46	N	Q96AG3	S2546_HUMAN	Solute carrier family 25 member 46	418	46174	Mitochondrion outer membrane {ECO:0000269|PubMed:26168012}; Multi-pass membrane protein {ECO:0000255}.	TB1	Y	Y	Y
SLC25A51-C-ter	SLC25A51	C	Q9H1U9	S2551_HUMAN	Solute carrier family 25 member 51 (Mitochondrial carrier triple repeat protein 1)	297	33672	Mitochondrion inner membrane {ECO:0000305}; Multi-pass membrane protein {ECO:0000305}.	MCART1	Y	Y	Y
SLC25A51-N-ter	SLC25A51	N	Q9H1U9	S2551_HUMAN	Solute carrier family 25 member 51 (Mitochondrial carrier triple repeat protein 1)	297	33672	Mitochondrion inner membrane {ECO:0000305}; Multi-pass membrane protein {ECO:0000305}.	MCART1	Y	Y	Y
SLIRP	SLIRP	C	Q9GZT3	SLIRP_HUMAN	SRA stem-loop-interacting RNA-binding protein, mitochondrial	109	12349	Mitochondrion {ECO:0000269|PubMed:16762838}. Nucleus {ECO:0000269|PubMed:16762838}. Note=Predominantly mitochondrial. Some fraction is nuclear. In the nucleus, it is recruited to nuclear receptor target promoters.	C14orf156	Y	Y	Y
SSBP1	SSBP1	C	Q04837	SSBP_HUMAN	Single-stranded DNA-binding protein, mitochondrial (Mt-SSB) (MtSSB) (PWP1-interacting protein 17)	148	17260	Mitochondrion {ECO:0000269|PubMed:18063578}. Mitochondrion matrix, mitochondrion nucleoid {ECO:0000269|PubMed:18063578}.	SSBP	Y	Y	Y
SURF1	SURF1	C	Q15526	SURF1_HUMAN	Surfeit locus protein 1	300	33331	Mitochondrion inner membrane {ECO:0000250}; Multi-pass membrane protein {ECO:0000250}.	SURF-1	Y	Y	Y
TACO1	TACO1	C	Q9BSH4	TACO1_HUMAN	Translational activator of cytochrome c oxidase 1 (Coiled-coil domain-containing protein 44) (Translational activator of mitochondrially-encoded cytochrome c oxidase I)	297	32477	Mitochondrion {ECO:0000269|PubMed:19503089}.	CCDC44	Y	Y	Y
TBRG4	TBRG4	C	Q969Z0	TBRG4_HUMAN	Protein TBRG4 (Cell cycle progression restoration protein 2) (Cell cycle progression protein 2) (FAST kinase domain-containing protein 4) (Transforming growth factor beta regulator 4)	631	70738	Mitochondrion {ECO:0000269|PubMed:20869947}.	CPR2 FASTKD4 KIAA0948	Y	Y	Y
TEFM	TEFM	C	Q96QE5	TEFM_HUMAN	Transcription elongation factor, mitochondrial	360	41676	Mitochondrion matrix {ECO:0000269|PubMed:21278163}. Mitochondrion matrix, mitochondrion nucleoid {ECO:0000269|PubMed:21278163}.	C17orf42	Y	Y	Y
TFAM	TFAM	C	Q00059	TFAM_HUMAN	Transcription factor A, mitochondrial (mtTFA) (Mitochondrial transcription factor 1) (MtTF1) (Transcription factor 6) (TCF-6) (Transcription factor 6-like 2)	246	29097	Mitochondrion. Mitochondrion matrix, mitochondrion nucleoid.	TCF6 TCF6L2	Y	Y	Y
TIMM29	TIMM29	C	Q9BSF4	TIM29_HUMAN	Mitochondrial import inner membrane translocase subunit Tim29 (TIM29)	260	29233	Mitochondrion inner membrane {ECO:0000269|PubMed:27554484, ECO:0000269|PubMed:27718247}; Single-pass membrane protein {ECO:0000305}; Intermembrane side {ECO:0000269|PubMed:27718247}.	c19orf52	Y	Y	Y
TMEM70	TMEM70	C	Q9BUB7	TMM70_HUMAN	Transmembrane protein 70, mitochondrial	260	28969	Mitochondrion inner membrane {ECO:0000269|PubMed:20937241}; Multi-pass membrane protein {ECO:0000269|PubMed:20937241}.		Y	Y	Y
TRUB2	TRUB2	C	O95900	TRUB2_HUMAN	Mitochondrial mRNA pseudouridine synthase TRUB2 (EC 5.4.99.-)	331	36694	Mitochondrion matrix {ECO:0000269|PubMed:27974379}. Note=Localizes to mitochondrial RNA granules, platforms for post-transcriptional RNA modification and ribosome assembly. {ECO:0000269|PubMed:27974379, ECO:0000269|PubMed:28082677}.		N	Y	Y
TSFM_iso1	TSFM	C	P43897-1	EFTS_HUMAN	Elongation factor Ts, mitochondrial (EF-Ts) (EF-TsMt)	325	35391	Mitochondrion.		N	Y	Y
TSFM_iso2	TSFM	C	P43897-2	EFTS_HUMAN	Elongation factor Ts, mitochondrial (EF-Ts) (EF-TsMt)	346	37656	Mitochondrion.		N	Y	Y
TUFM	TUFM	C	P49411	EFTU_HUMAN	Elongation factor Tu, mitochondrial (EF-Tu) (P43)	452	49542	Mitochondrion.		Y	Y	Y
VWA8	VWA8	C	A3KMH1	VWA8_HUMAN	von Willebrand factor A domain-containing protein 8	1905	214824	Mitochondrion {ECO:0000250|UniProtKB:Q8CC88}.	KIAA0564	Y	Y	Y
WBSCR16	WBSCR16	C	Q96I51	RCC1L_HUMAN	RCC1-like G exchanging factor-like protein (RCC1 like) (Williams-Beuren syndrome chromosomal region 16 protein)	464	49997		WBSCR16	Y	Y	Y
