## Supplementary Table S5 for "A high-density human mitochondrial proximity interaction network"

### Sheet: Unique_interactions
Bait	Prey	PreyGene	Spec	SpecSum	AvgSpec	NumReplicates	ctrlCounts	AvgP	MaxP	SaintScore	FoldChange	BFDR	PreySequenceLength	AverageCtrlCounts	PreyNormalized_SpectralCounts	Infinite specificity
ACAD9	NP_060694.2	COA1	4|4	8	4	2	0|0|0|0|0|0|0|0|0|0|0|0|0|0|0|0|0|0|0|0|0|0|0|0|0|0|0|0|0|0|0|0|0|0|0|0|0|0|0|0|0|0|0|0|0|0|0|0	1	1	1	40	0	146	0	12.6575	N
AKAP1	NP_002964.3	ATXN2	14|29	43	21.5	2	5|4|5|4|6|0|8|2|6|8|0|0|2|4|7|3|4|2|2|1|2|0|4|1|0|3|0|0|0|0|0|0|7|0|5|3|1|0|2|1|0|3|0|0|0|1|1|1	0.98	1	0.98	5.11	0	1313	2.25	6.77342	N
MIC26	NP_061820.1	CYCS	3|2	5	2.5	2	0|0|0|0|0|0|0|0|0|0|0|0|0|0|0|0|0|0|0|0|0|0|0|0|0|0|0|0|0|0|0|0|0|0|0|0|0|0|0|0|0|0|0|0|0|0|0|0	0.97	0.99	0.97	25	0	105	0	11	N
MIC26	NP_036221.2	ABCB10	9|7	16	8	2	0|0|0|0|1|0|2|0|0|0|0|0|0|3|0|0|0|0|0|0|0|0|0|3|0|1|0|0|0|0|0|0|4|0|9|2|0|1|0|0|0|0|0|0|0|0|0|0	0.89	0.92	0.89	7.38	0.01	738	0.541667	4.66904	N
MIC26	NP_004499.2	IDI1	8|4	12	6	2	0|0|0|0|0|0|1|0|1|0|0|0|0|0|2|0|0|0|0|0|0|0|0|0|0|1|0|0|0|0|0|0|7|0|6|0|0|0|0|0|0|0|0|0|0|0|0|0	0.85	0.94	0.85	8	0.01	284	0.375	9.15053	N
MIC26	NP_115649.1	TMEM126A	7|6	13	6.5	2	0|0|0|0|0|0|0|0|0|0|0|0|0|0|0|0|0|0|0|0|0|0|0|0|0|0|0|0|0|0|0|0|0|0|1|0|0|0|0|0|0|0|0|0|0|0|0|0	1	1	1	65	0	195	0.0208333	15.3506	N
MIC26	NP_004996.1	NDUFB9	2|2	4	2	2	0|0|0|0|0|0|0|0|0|0|0|0|0|0|0|0|0|0|0|0|0|0|0|0|0|0|0|0|0|0|0|0|0|0|0|0|0|0|0|0|0|0|0|0|0|0|0|0	0.95	0.95	0.95	20	0	179	0	5.16201	N
MIC26	NP_001161419.1	TIMM17B	2|2	4	2	2	0|0|0|0|0|0|0|0|0|0|0|0|0|0|0|0|0|0|0|0|0|0|0|0|0|0|0|0|0|0|0|0|0|0|0|0|0|0|0|0|0|0|0|0|0|0|0|0	0.95	0.95	0.95	20	0	222	0	4.16216	N
TIMM29	NP_036592.1	TIMM9	3|2	5	2.5	2	0|0|0|0|0|0|0|0|0|0|0|0|0|0|0|0|0|0|0|0|0|0|0|0|0|0|0|0|0|0|0|0|0|0|0|0|0|0|0|0|0|0|0|0|0|0|0|0	0.97	0.99	0.97	25	0	89	0	12.9775	N
C1QBP	NP_005608.1	RPS14	44|55	99	49.5	2	7|9|11|11|11|15|11|21|9|8|13|9|16|12|11|16|13|12|14|11|14|9|12|14|6|18|9|8|10|8|6|10|24|8|22|17|11|15|17|10|7|17|14|10|9|7|15|15	1	1	1	3.23	0	151	12.125	114.353	N
C1QBP	NP_001029345.2	ALDH1L2	8|7	15	7.5	2	0|0|0|0|0|0|0|0|0|0|0|0|0|0|0|0|0|0|0|0|0|0|0|0|0|0|0|0|0|0|0|0|0|0|0|0|0|0|0|0|0|0|0|0|0|0|0|0	1	1	1	75	0	923	0	3.75406	N
C1QBP	NP_057223.1	CHCHD2	10|19	29	14.5	2	0|1|1|1|1|1|1|2|0|0|1|0|3|1|1|1|1|0|0|1|1|0|1|0|0|0|0|0|0|0|0|0|1|0|0|0|0|0|1|0|0|0|0|0|0|1|0|1	1	1	1	15.13	0	151	0.479167	42.8982	N
C21orf33	NP_996531.1	CLYBL	10|6	16	8	2	0|0|0|0|0|0|0|0|0|0|0|0|0|0|0|0|0|0|0|0|0|0|0|0|0|0|0|0|0|0|0|0|0|0|0|0|0|0|0|0|0|0|0|0|0|0|0|0	1	1	1	80	0	340	0	10.8706	N
C21orf33	NP_997227.1	SPRYD4	3|3	6	3	2	0|0|0|0|0|0|0|0|0|0|0|0|0|0|0|0|0|0|0|0|0|0|0|0|0|0|0|0|0|0|0|0|0|0|0|0|0|0|0|0|0|0|0|0|0|0|0|0	0.99	0.99	0.99	30	0	207	0	6.69565	N
C21orf33	NP_003839.2	SUCLG2	3|2	5	2.5	2	0|0|0|0|0|0|0|0|0|0|0|0|0|0|0|0|0|0|0|0|0|0|0|0|0|0|0|0|0|0|0|0|0|0|0|0|0|0|0|0|0|0|0|0|0|0|0|0	0.97	0.99	0.97	25	0	432	0	2.67361	N
C21orf33	NP_115890.2	ACSS1	5|3	8	4	2	0|0|0|0|0|0|0|0|0|0|0|0|0|0|0|0|0|0|0|0|0|0|0|0|0|0|0|0|0|0|0|0|0|0|0|0|0|0|0|0|0|0|0|0|0|0|0|0	1	1	1	40	0	689	0	2.68215	N
C21orf33	NP_663729.1	ATPAF2	2|4	6	3	2	0|0|0|0|0|0|0|0|0|0|0|0|0|0|0|0|0|0|0|0|0|0|0|0|0|0|0|0|0|0|0|0|0|0|0|0|0|0|0|0|0|0|0|0|0|0|0|0	0.97	1	0.97	30	0	289	0	4.79585	N
C21orf33	NP_002159.2	IDH2	2|5	7	3.5	2	0|0|0|0|0|0|0|0|0|0|0|0|0|0|0|0|0|0|1|0|0|0|0|0|0|0|0|0|0|0|0|0|0|0|0|1|0|1|0|0|0|0|0|0|0|0|0|0	0.96	1	0.96	28	0	452	0.0625	3.51355	N
CCDC90A	NP_068597.2	CCDC90B	9|12	21	10.5	2	0|0|0|0|0|0|0|0|0|0|0|0|0|0|0|0|0|0|0|0|0|0|0|0|0|0|0|0|0|0|0|0|0|0|0|0|0|0|0|0|0|0|0|0|0|0|0|0	1	1	1	105	0	254	0	19.0984	Y
CCDC90A	NP_064708.1	COQ9	10|17	27	13.5	2	0|0|0|0|0|0|0|0|0|0|0|0|0|0|0|0|0|0|0|0|0|0|0|0|0|0|0|0|0|0|0|0|0|0|0|0|0|0|0|0|0|0|0|0|0|0|0|0	1	1	1	135	0	318	0	19.6132	N
CCDC90A	NP_005923.2	MIPEP	3|5	8	4	2	0|0|0|0|0|0|0|0|0|0|0|0|0|0|0|0|0|0|0|0|0|0|0|0|0|0|0|0|0|0|0|0|0|0|0|0|0|0|0|0|0|0|0|0|0|0|0|0	1	1	1	40	0	713	0	2.59187	N
DIABLO	NP_001164014.1	PGAM5	33|33	66	33	2	8|14|16|11|14|8|21|9|12|15|5|5|15|16|11|10|11|10|4|15|10|1|12|2|0|1|1|2|2|0|2|2|5|2|4|2|3|3|2|1|0|3|1|1|4|4|10|8	0.95	0.95	0.95	2.92	0.01	289	6.625	42.1635	N
GRSF1	NP_009035.3	RPL10A	39|83	122	61	2	7|5|13|13|8|0|6|8|6|7|1|1|11|9|7|17|9|19|7|13|15|2|17|5|0|6|0|5|5|5|6|10|4|7|2|4|7|12|10|9|9|13|10|11|13|11|5|9	1	1	1	5.3	0	217	7.89583	113.06	N
HAX1	NP_477352.3	PI4KA	6|6	12	6	2	0|0|0|0|0|0|4|0|0|0|0|0|0|3|0|0|0|0|0|0|0|0|1|0|0|0|0|0|0|0|0|0|0|0|3|0|0|0|0|0|0|0|0|0|0|0|0|0	0.95	0.95	0.95	13.09	0	2102	0.229167	1.26838	N
HAX1	NP_006504.2	SARS	2|3	5	2.5	2	0|0|0|0|0|0|0|0|0|0|0|0|0|0|0|0|0|0|0|0|0|0|0|0|0|0|0|0|0|0|0|0|0|0|0|0|0|0|0|0|0|0|0|0|0|0|0|0	0.97	0.99	0.97	25	0	514	0	2.24708	Y
HAX1	NP_002694.3	PPAT	4|2	6	3	2	0|0|0|0|0|0|0|0|0|0|0|0|0|0|1|0|1|1|0|0|1|0|0|0|0|0|0|0|0|0|0|0|0|0|0|0|0|0|0|0|0|0|0|0|0|0|0|0	0.94	1	0.94	18	0.01	517	0.0833333	2.60638	Y
VWA8	NP_002970.2	SCP2	2|2	4	2	2	0|0|0|0|0|0|0|0|0|0|0|0|0|0|0|0|0|0|0|0|0|0|0|0|0|0|0|0|0|0|0|0|0|0|0|0|0|0|0|0|0|0|0|0|0|0|0|0	0.95	0.95	0.95	20	0	547	0	1.68921	Y
VWA8	NP_000969.1	RPL23	82|85	167	83.5	2	5|2|7|7|7|5|27|5|5|4|2|3|11|19|3|7|9|6|7|6|5|1|4|7|2|10|7|6|6|4|9|10|22|5|34|19|8|7|11|36|8|14|8|7|9|3|5|4	1	1	1	6.4	0	140	8.70833	246.812	N
VWA8	NP_001743.1	CAT	11|6	17	8.5	2	0|0|0|0|0|0|0|0|0|0|0|0|0|0|0|0|0|0|0|0|0|0|0|0|0|0|0|0|0|0|0|0|0|0|0|0|0|0|0|0|0|0|0|0|0|0|0|0	1	1	1	85	0	527	0	7.45161	Y
MCUB	NP_612366.1	MCU	15|13	28	14	2	0|0|0|0|0|0|0|0|0|0|0|0|0|0|0|0|0|0|0|0|0|0|0|0|0|0|0|0|0|0|0|0|2|0|2|0|0|0|0|0|0|0|0|0|0|0|0|0	1	1	1	84	0	351	0.0833333	18.3177	N
MCU	NP_060388.2	MCUB	12|9	21	10.5	2	0|0|0|0|0|0|0|0|0|0|0|0|0|0|0|0|0|0|0|0|0|0|0|0|0|0|0|0|0|0|0|0|0|0|0|0|0|0|0|0|0|0|0|0|0|0|0|0	1	1	1	105	0	336	0	14.4375	Y
MDH2	NP_001078880.1	NADK2	3|2	5	2.5	2	0|0|0|0|0|0|0|0|0|0|0|0|0|0|0|0|0|0|0|0|0|0|0|0|0|0|0|0|0|0|0|0|0|0|0|0|0|0|1|1|0|0|0|0|1|0|0|0	0.96	0.99	0.96	20	0	442	0.0625	2.54779	N
MDH2	NP_055116.1	ISCU	2|4	6	3	2	0|0|0|0|0|0|0|0|0|0|0|0|0|0|0|0|0|0|0|0|0|0|0|0|0|0|0|0|0|0|0|0|0|0|0|0|0|0|0|0|0|0|0|0|0|0|0|0	0.97	1	0.97	30	0	142	0	9.76056	N
MFN2-N-ter	NP_003968.2	AIP	2|6	8	4	2	0|0|0|0|0|0|0|0|0|0|0|0|0|0|0|0|0|0|0|0|0|0|0|0|0|0|0|0|0|0|0|0|0|0|0|0|0|0|0|0|0|0|0|0|0|0|0|0	0.98	1	0.98	40	0	330	0	5.6	N
MFN2-N-ter	NP_002782.1	PSMA6	6|3	9	4.5	2	0|1|1|1|1|0|2|0|2|1|0|0|0|0|1|0|0|0|0|0|0|0|0|0|0|0|0|0|0|0|0|0|0|0|0|0|0|0|0|0|0|0|0|0|0|1|0|0	0.9	1	0.98	9.82	0.01	246	0.229167	8.02083	N
MFN2-N-ter	NP_060294.1	MARCH5	2|2	4	2	2	0|0|0|0|0|0|0|0|0|0|0|0|0|0|0|0|0|0|0|0|0|0|0|0|0|0|0|0|0|0|0|0|0|0|0|0|0|0|0|0|0|0|0|0|0|0|0|0	0.95	0.95	0.95	20	0	278	0	3.32374	N
MTCH1_iso1-C-ter	NP_001123291.1	CYB5R3	4|2	6	3	2	0|0|0|0|0|0|0|0|0|0|0|0|0|0|0|0|0|0|0|0|0|0|0|0|0|0|0|0|0|0|0|0|0|0|0|0|0|0|0|0|0|0|0|0|0|0|0|0	0.97	1	0.97	30	0	278	0	4.98561	N
MTCH1_iso2-C-ter	NP_001001790.1	TOMM5	2|2	4	2	2	0|0|0|0|0|0|0|0|0|0|0|0|0|0|0|0|0|0|0|0|0|0|0|0|0|0|0|0|0|0|0|0|0|0|0|0|0|0|0|0|0|0|0|0|0|0|0|0	0.95	0.95	0.95	20	0	51	0	18.1176	N
MTCH1_iso2-N-ter	NP_075266.1	ACSL4	20|18	38	19	2	0|0|1|0|0|1|0|1|0|1|1|1|0|1|1|1|0|1|0|0|0|0|1|0|0|1|0|0|0|0|0|0|0|0|0|0|0|0|0|0|0|0|0|0|0|0|0|0	1	1	1	38	0	711	0.25	12.1835	N
MTCH2-N-ter	NP_000231.1	MAOA	4|4	8	4	2	0|0|0|0|0|0|0|0|0|0|0|0|0|0|0|0|0|0|0|0|0|0|0|0|0|0|0|0|0|0|0|0|0|0|0|0|0|0|0|0|0|0|0|0|0|0|0|0	1	1	1	40	0	527	0	3.50664	N
MTERFD1	NP_000987.2	RPL35A	23|21	44	22	2	8|0|2|4|3|0|7|0|4|8|0|0|0|11|5|10|2|9|5|2|0|4|9|4|0|2|0|5|4|7|3|4|5|3|4|3|3|16|3|5|12|3|11|5|7|0|1|0	0.91	0.98	0.91	3.12	0.01	110	4.22917	74.6375	N
MTG2	NP_037525.1	MRM2	8|4	12	6	2	0|0|0|0|0|0|0|0|0|0|0|0|0|0|0|0|0|0|0|0|0|0|0|0|0|0|0|0|0|0|0|0|0|0|0|0|0|0|0|0|0|0|0|0|0|0|0|0	1	1	1	60	0	246	0	11.2683	N
MTG2	NP_003312.3	TUFM	178|172	350	175	2	13|17|15|17|21|16|30|28|18|18|15|15|25|24|13|29|22|23|55|20|29|31|22|43|23|39|21|32|30|23|30|25|36|24|54|92|30|43|89|22|28|104|34|14|21|13|11|21	0.98	0.99	0.99	4.27	0	455	29.5417	147.696	N
MTIF2	NP_066930.1	MRPS12	7|9	16	8	2	0|0|2|0|0|0|0|0|0|0|0|0|0|0|0|0|0|0|0|0|0|0|0|0|0|0|0|0|0|0|0|0|0|0|0|0|0|0|0|0|0|1|2|0|0|0|0|0	1	1	1	38.4	0	138	0.104167	26.4339	N
MTRF1	NP_065199.1	LYRM2	2|2	4	2	2	0|0|0|0|0|0|0|0|0|0|0|0|0|0|0|0|0|0|0|0|0|0|0|0|0|0|0|0|0|0|0|0|0|0|0|0|0|0|0|0|0|0|0|0|0|0|0|0	0.95	0.95	0.95	20	0	88	0	10.5	N
MTRF1	NP_060303.2	DNAJC28	3|3	6	3	2	0|0|0|0|0|0|0|0|0|0|0|0|0|0|0|0|0|0|0|0|0|0|0|0|0|0|0|0|0|0|0|0|0|0|0|0|0|0|0|0|0|0|0|0|0|0|0|0	0.99	0.99	0.99	30	0	388	0	3.57216	N
OCIAD1-N-ter	NP_001171712.1	VDAC2	39|32	71	35.5	2	8|3|3|4|3|1|3|3|9|11|3|0|7|2|13|13|5|7|6|3|3|3|10|6|3|8|0|8|5|4|5|5|4|4|3|5|2|5|6|4|8|6|12|2|4|8|4|4	1	1	1	4.73	0	309	5.16667	45.3528	N
OCIAD1-N-ter	NP_055157.1	MTCH2	3|4	7	3.5	2	0|0|0|0|0|0|0|0|0|0|0|0|0|0|0|0|0|0|0|0|0|0|0|0|0|0|0|0|0|0|0|1|0|0|0|0|0|3|2|2|0|0|0|0|1|0|0|0	0.87	0.92	0.87	9.33	0.01	303	0.1875	5.05074	N
OCIAD1-N-ter	NP_064628.1	TOMM22	141|130	271	135.5	2	2|3|2|3|1|2|3|3|3|3|1|0|3|5|3|4|1|3|3|3|2|1|4|2|1|6|1|1|1|1|1|2|9|1|6|2|1|0|1|1|0|2|1|2|1|2|1|2	1	1	1	40.15	0	142	2.20833	433.667	N
PMPCA	NP_862826.1	NUDT8	3|5	8	4	2	0|0|0|0|0|0|0|0|0|0|0|0|0|0|0|0|0|0|0|0|0|0|0|0|0|0|0|0|0|0|0|0|0|0|0|0|0|0|0|0|0|0|0|0|0|0|0|0	1	1	1	40	0	140	0	13.2	Y
PMPCA	NP_004270.2	PMPCB	60|52	112	56	2	0|0|0|0|0|0|0|0|0|0|0|0|0|0|0|0|0|0|2|0|0|0|0|0|0|3|2|0|0|0|0|5|0|0|0|2|1|6|3|0|2|8|0|0|0|0|0|0	1	1	1	39.53	0	489	0.708333	52.2388	N
PMPCB	NP_003356.2	UQCRC1	16|15	31	15.5	2	0|0|0|0|0|0|0|0|0|0|0|0|0|0|0|0|0|0|9|0|0|5|0|0|0|2|4|8|6|8|5|0|0|0|3|5|3|13|3|4|3|5|0|0|0|0|0|0	0.88	0.9	0.88	4.33	0.01	480	1.79167	13.1943	N
PMPCB	NP_003357.2	UQCRC2	148|124	272	136	2	1|1|4|5|0|3|15|13|4|4|2|2|14|16|5|7|2|2|12|2|2|4|5|20|2|21|3|4|9|3|4|5|39|3|46|25|4|8|5|4|5|6|6|4|8|0|0|0	1	1	1	10.77	0	453	7.47917	131.074	N
PTPN1-N-ter	NP_057161.1	PTRH2	6|12	18	9	2	0|0|0|0|0|0|0|0|0|0|0|0|0|0|0|0|0|0|0|0|0|0|0|0|0|0|0|0|0|0|0|0|0|0|0|0|0|0|0|0|0|0|0|0|0|0|0|0	1	1	1	90	0	179	0	23.2291	N
PTPN1-N-ter	NP_000932.3	POR	2|4	6	3	2	0|0|0|0|0|0|0|0|0|0|0|0|0|0|0|0|0|0|0|0|0|0|0|0|0|0|0|0|0|0|0|0|0|0|0|0|0|0|0|0|0|0|0|0|0|0|0|0	0.97	1	0.97	30	0	680	0	2.03824	Y
RMDN3-C-ter	NP_005331.1	HINT1	5|11	16	8	2	0|0|0|0|0|0|0|0|0|0|1|0|0|0|0|1|0|0|0|0|0|0|2|0|0|0|0|0|0|0|0|0|0|0|0|0|0|0|0|0|0|0|0|0|0|0|0|0	1	1	1	48	0	126	0.0833333	29.0278	N
SLC25A12-N-ter	NP_055209.2	GHITM	3|3	6	3	2	0|0|0|0|0|0|0|0|0|0|0|0|0|0|0|0|0|0|0|0|0|0|0|0|0|0|0|0|0|0|0|0|0|0|0|0|0|0|0|0|0|0|0|0|0|0|0|0	0.99	0.99	0.99	30	0	345	0	4.01739	N
SLC25A12-N-ter	NP_699170.1	PUSL1	12|7	19	9.5	2	0|0|0|0|0|0|0|0|0|0|0|0|0|0|0|0|0|0|0|0|0|0|0|0|0|0|0|0|0|0|0|0|0|0|0|0|0|0|0|0|0|0|0|0|0|0|0|0	1	1	1	95	0	303	0	14.4851	N
SLC25A12-N-ter	NP_001001563.1	TIMM50	50|45	95	47.5	2	4|6|8|5|3|2|10|2|5|4|4|1|1|10|3|5|4|4|6|5|6|9|6|7|8|9|4|5|6|7|8|8|11|7|13|17|10|9|12|10|6|11|6|7|5|2|2|2	1	1	1	5.3	0	456	6.35417	41.6872	N
SLC25A12-N-ter	NP_001017928.1	CCDC58	3|2	5	2.5	2	0|0|0|0|0|0|0|0|0|0|0|0|0|0|0|0|0|0|0|0|0|0|0|0|0|0|0|0|0|0|0|0|0|0|0|0|0|0|0|0|0|0|0|0|0|0|0|0	0.97	0.99	0.97	25	0	144	0	8.02083	N
SLC25A12-N-ter	NP_079348.1	PTGES2	8|5	13	6.5	2	0|0|0|0|0|0|0|0|0|0|0|0|0|0|0|0|0|0|0|0|0|0|0|0|0|0|0|0|0|0|0|0|0|0|0|0|0|0|0|0|0|0|0|0|0|0|0|0	1	1	1	65	0	377	0	7.96552	Y
SLC25A12-N-ter	NP_001139443.1	RDH13	4|6	10	5	2	0|0|0|0|0|0|0|0|0|0|0|0|0|0|0|0|0|0|0|0|0|0|0|0|0|0|0|0|0|0|0|0|0|0|0|0|0|0|0|0|0|0|0|0|0|0|0|0	1	1	1	50	0	331	0	6.97885	Y
SLC25A12-N-ter	NP_783313.1	NDUFA11	5|3	8	4	2	0|0|0|0|0|0|0|0|0|0|0|0|0|0|0|0|0|0|0|0|0|0|0|0|0|0|0|0|0|0|0|0|0|0|0|0|0|0|0|0|0|0|0|0|0|0|0|0	1	1	1	40	0	141	0	13.1064	Y
SLC25A12-N-ter	NP_001243893.1	CCDC51	14|11	25	12.5	2	0|0|0|0|0|0|0|0|0|0|0|0|0|0|0|0|0|0|0|0|0|0|0|0|0|0|0|0|0|0|0|0|0|0|0|0|0|0|0|0|0|0|0|0|0|0|0|0	1	1	1	125	0	411	0	14.0511	N
SLC25A12-N-ter	NP_004366.1	COX11	10|8	18	9	2	0|0|0|0|0|0|0|0|0|0|0|0|0|0|0|0|0|0|0|0|0|0|0|0|0|0|0|0|0|0|0|0|1|0|2|0|0|0|0|0|0|0|0|0|0|0|0|0	1	1	1	72	0	276	0.0625	14.9606	N
SLC25A12-N-ter	NP_006318.1	TIMM23	7|8	15	7.5	2	0|0|0|0|0|1|0|0|0|0|1|0|1|0|0|0|0|0|0|0|0|0|0|4|1|5|0|0|2|0|0|0|3|2|6|3|0|0|0|0|2|0|0|0|0|0|0|0	0.87	0.9	0.87	5.81	0.01	209	0.645833	15.1513	N
SLC25A12-N-ter	NP_620307.1	DIABLO	9|9	18	9	2	2|3|5|2|3|0|4|3|3|5|3|0|2|4|4|2|2|1|0|3|0|0|3|0|0|1|0|0|0|0|0|0|0|0|1|3|0|1|0|1|0|0|0|0|0|0|4|0	0.83	0.83	0.83	3.32	0.01	195	1.35417	18.1147	N
SLC25A12-N-ter	NP_004137.2	NDUFB7	2|2	4	2	2	0|0|0|0|0|0|0|0|0|0|0|0|0|0|0|0|0|0|0|0|0|0|0|0|0|0|0|0|0|0|0|0|0|0|0|0|0|0|0|0|0|0|0|0|0|0|0|0	0.95	0.95	0.95	20	0	137	0	6.74453	N
SLC25A46-N-ter	NP_060434.2	SLC30A6	2|3	5	2.5	2	0|0|0|0|0|0|0|0|0|0|0|0|0|0|0|0|0|0|0|0|0|0|0|0|0|0|0|0|0|0|0|0|0|0|0|0|0|0|0|0|0|0|0|0|0|0|0|0	0.97	0.99	0.97	25	0	461	0	2.50542	Y
SLC25A51-N-ter	NP_937837.1	STOM	8|7	15	7.5	2	0|0|0|0|0|0|0|0|0|0|0|0|0|1|0|0|0|0|0|0|0|0|0|0|0|0|0|0|0|0|0|0|0|0|0|0|0|0|0|0|0|0|0|0|0|0|0|0	1	1	1	75	0	123	0.0208333	28.0925	N
SLC25A51-N-ter	NP_001186886.1	NDUFB5	4|3	7	3.5	2	0|0|0|0|0|0|0|0|0|0|0|0|0|0|0|0|0|0|0|0|0|0|0|0|0|0|0|0|0|0|0|0|0|0|0|0|0|0|0|0|0|0|0|0|0|0|0|0	1	1	1	35	0	137	0	11.8029	N
SSBP1	NP_777577.2	ACSF3	3|3	6	3	2	0|0|0|0|0|0|0|0|0|0|0|0|0|0|0|0|0|0|0|0|0|0|0|0|0|0|0|0|0|0|0|0|0|0|0|0|0|0|0|0|0|2|0|0|0|0|0|0	0.98	0.98	0.98	30	0	576	0.0416667	2.37283	N
SSBP1	NP_001129507.1	TRMT1	4|3	7	3.5	2	1|0|0|0|0|0|1|1|0|1|0|0|1|1|1|0|0|0|0|0|0|0|0|0|0|0|0|0|0|0|0|0|0|0|0|1|0|1|1|0|0|1|0|0|0|0|0|0	0.88	0.95	0.88	7.64	0.01	659	0.229167	2.29306	N
TBRG4	NP_733936.1	ALDH5A1	5|4	9	4.5	2	0|0|0|0|0|0|0|0|0|0|0|0|0|0|0|0|0|0|0|0|0|0|0|0|0|0|0|0|0|0|0|0|0|0|1|0|0|0|0|0|0|0|0|0|0|0|0|0	1	1	1	45	0	548	0.0208333	3.77623	N
TBRG4	NP_112202.2	ISCA1	2|2	4	2	2	0|0|0|0|0|0|0|0|0|0|0|0|0|0|0|0|0|0|0|0|0|0|0|0|0|0|0|0|0|0|0|0|0|0|0|0|0|0|0|0|0|0|0|0|0|0|0|0	0.95	0.95	0.95	20	0	129	0	7.16279	N
TMEM70	NP_001627.2	SLC25A6	119|127	246	123	2	0|0|0|10|0|0|37|0|16|20|0|0|0|39|16|19|0|21|19|0|0|0|0|27|0|33|0|9|12|13|13|17|55|19|77|39|0|31|25|17|30|23|20|18|14|23|0|0	1	1	1	4.51	0	298	14.8333	167.695	N
TMEM70	NP_001143.2	SLC25A5	128|138	266	133	2	18|14|15|9|17|24|39|36|18|21|24|26|24|37|17|21|17|22|20|24|21|21|20|29|11|32|9|11|14|16|15|22|52|21|75|43|27|36|32|19|31|31|25|19|18|24|15|15	1	1	1	4.22	0	298	23.8958	169.148	N
TMEM70	NP_001186904.1	UQCRB	8|5	13	6.5	2	0|0|0|0|0|0|0|0|0|0|0|0|0|0|0|0|0|0|0|0|0|0|0|0|0|0|0|0|0|0|0|0|0|0|0|0|0|0|0|0|0|0|0|0|0|0|0|0	1	1	1	65	0	79	0	38.0127	N
TSFM_iso2	NP_001089.1	ACO2	2|4	6	3	2	0|0|0|0|0|0|0|0|0|0|0|0|0|0|0|0|0|0|0|0|0|0|0|0|0|0|0|0|0|0|0|0|0|0|0|0|0|0|0|0|0|0|0|0|0|0|0|0	0.97	1	0.97	30	0	780	0	1.77692	N
WBSCR16	NP_005784.1	NME6	6|9	15	7.5	2	0|0|0|0|0|0|0|0|0|0|0|0|0|0|0|0|0|0|0|0|0|0|0|0|0|0|0|0|0|0|0|0|0|0|0|0|0|0|0|0|0|0|0|0|0|0|0|0	1	1	1	75	0	194	0	17.8608	Y
CCDC90B	NP_055132.2	PDSS1	4|3	7	3.5	2	0|0|0|0|0|0|0|0|0|0|0|0|0|0|0|0|0|0|0|0|0|0|0|0|0|0|0|0|0|0|0|0|0|0|0|0|0|0|0|0|0|0|0|0|0|0|0|0	1	1	1	35	0	415	0	3.89639	N
CCDC90B	NP_001026883.1	MCUR1	13|17	30	15	2	0|0|0|0|0|0|0|0|0|0|0|0|0|0|0|0|0|0|0|0|0|0|0|0|0|0|0|0|0|0|0|0|0|0|0|0|0|0|0|0|0|0|0|0|0|0|0|0	1	1	1	150	0	359	0	19.3036	Y
FASTKD5	NP_004960.2	IDE	10|4	14	7	2	0|0|0|0|0|0|0|0|0|0|0|0|0|0|0|0|0|0|0|0|0|0|0|0|0|0|0|0|0|0|0|0|0|0|0|0|0|0|0|0|0|0|0|0|0|0|0|0	1	1	1	70	0	1019	0	3.1737	N
RMND1	NP_004709.2	COX7A2L	2|2	4	2	2	0|0|0|0|0|0|0|0|0|0|0|0|0|0|0|0|0|0|0|0|0|0|0|0|0|0|0|0|0|0|0|0|0|0|0|0|0|0|0|0|0|0|0|0|0|0|0|0	0.95	0.95	0.95	20	0	114	0	8.10526	N
