## Supplementary Table S6 for "A high-density human mitochondrial proximity interaction network"

### Sheet: TabA_OMM_GO_terms
Bait	GO term Cellular Compartment	Fold enrichment
AKAP1-C-ter	cAMP-dependent protein kinase complex (GO:0005952)	100
AKAP1-C-ter	ciliary base (GO:0097546)	71.99
AKAP1-C-ter	perinuclear region of cytoplasm (GO:0048471)	8.3
AKAP1-C-ter	cytosol (GO:0005829)	2.96
EXD2_iso1-C-ter	cAMP-dependent protein kinase complex (GO:0005952)	100
EXD2_iso1-C-ter	Atg1/ULK1 kinase complex (GO:1990316)	100
EXD2_iso1-C-ter	guanyl-nucleotide exchange factor complex (GO:0032045)	96.9
EXD2_iso1-C-ter	ciliary base (GO:0097546)	35.99
EXD2_iso1-C-ter	peroxisomal membrane (GO:0005778)	27.54
EXD2_iso1-C-ter	cytoplasmic stress granule (GO:0010494)	20.65
EXD2_iso1-C-ter	P-body (GO:0000932)	20
EXD2_iso1-C-ter	cytosol (GO:0005829)	2.06
FIS1-N-ter	cAMP-dependent protein kinase complex (GO:0005952)	91.55
FIS1-N-ter	Atg1/ULK1 kinase complex (GO:1990316)	91.55
FIS1-N-ter	guanyl-nucleotide exchange factor complex (GO:0032045)	56.34
FIS1-N-ter	peroxisomal membrane (GO:0005778)	28.02
FIS1-N-ter	ciliary base (GO:0097546)	20.93
FIS1-N-ter	SNARE complex (GO:0031201)	19.53
FIS1-N-ter	autophagosome (GO:0005776)	10.61
FIS1-N-ter	endoplasmic reticulum-Golgi intermediate compartment (GO:0005793)	9.69
FIS1-N-ter	extrinsic component of membrane (GO:0019898)	4.93
FIS1-N-ter	endoplasmic reticulum part (GO:0044432)	4.12
FIS1-N-ter	perinuclear region of cytoplasm (GO:0048471)	3.45
FIS1-N-ter	extracellular exosome (GO:0070062)	2.21
FIS1-N-ter	cytosol (GO:0005829)	1.96
FKBP8-N-ter	cAMP-dependent protein kinase complex (GO:0005952)	46.31
FKBP8-N-ter	Atg1/ULK1 kinase complex (GO:1990316)	46.31
FKBP8-N-ter	cortical endoplasmic reticulum (GO:0032541)	41.17
FKBP8-N-ter	guanyl-nucleotide exchange factor complex (GO:0032045)	38
FKBP8-N-ter	integral component of nuclear inner membrane (GO:0005639)	24.7
FKBP8-N-ter	host cell (GO:0043657)	14.75
FKBP8-N-ter	nuclear outer membrane (GO:0005640)	13.72
FKBP8-N-ter	SNARE complex (GO:0031201)	12.35
FKBP8-N-ter	rough endoplasmic reticulum (GO:0005791)	11.1
FKBP8-N-ter	sarcoplasmic reticulum (GO:0016529)	10.59
FKBP8-N-ter	endoplasmic reticulum-Golgi intermediate compartment (GO:0005793)	8.82
FKBP8-N-ter	peroxisomal membrane (GO:0005778)	8.1
FKBP8-N-ter	lipid droplet (GO:0005811)	7.92
FKBP8-N-ter	endoplasmic reticulum part (GO:0044432)	6.8
FKBP8-N-ter	Golgi membrane (GO:0000139)	3.26
FKBP8-N-ter	perinuclear region of cytoplasm (GO:0048471)	2.79
FKBP8-N-ter	cytosol (GO:0005829)	1.55
MARCH5-C-ter	peroxisomal membrane (GO:0005778)	32.02
MARCH5-C-ter	sarcoplasmic reticulum (GO:0016529)	20.93
MARCH5-C-ter	endoplasmic reticulum part (GO:0044432)	5.74
MARCH5-C-ter	perinuclear region of cytoplasm (GO:0048471)	4.83
MARCH5-N-ter	Atg1/ULK1 kinase complex (GO:1990316)	100
MARCH5-N-ter	guanyl-nucleotide exchange factor complex (GO:0032045)	100
MARCH5-N-ter	peroxisomal membrane (GO:0005778)	64.54
MARCH5-N-ter	cytosol (GO:0005829)	2.19
MAVS-N-ter	Atg1/ULK1 kinase complex (GO:1990316)	100
MAVS-N-ter	cAMP-dependent protein kinase complex (GO:0005952)	100
MAVS-N-ter	guanyl-nucleotide exchange factor complex (GO:0032045)	100
MAVS-N-ter	peroxisomal membrane (GO:0005778)	35.61
MAVS-N-ter	cytosol (GO:0005829)	2.41
MFN2-N-ter	proteasome regulatory particle (GO:0005838)	100
MFN2-N-ter	proteasome core complex (GO:0005839)	100
MFN2-N-ter	Atg1/ULK1 kinase complex (GO:1990316)	100
MFN2-N-ter	cAMP-dependent protein kinase complex (GO:0005952)	68.17
MFN2-N-ter	guanyl-nucleotide exchange factor complex (GO:0032045)	62.93
MFN2-N-ter	ciliary base (GO:0097546)	23.37
MFN2-N-ter	inclusion body (GO:0016234)	16.43
MFN2-N-ter	P-body (GO:0000932)	16.23
MFN2-N-ter	cytoplasmic stress granule (GO:0010494)	13.41
MFN2-N-ter	extracellular exosome (GO:0070062)	3.9
MFN2-N-ter	cell body (GO:0044297)	3.82
MFN2-N-ter	cytosol (GO:0005829)	2.99
MFN2-N-ter	nucleoplasm (GO:0005654)	2.89
MTCH1_iso1-C-ter	ubiquitin ligase complex (GO:0000151)	9.94
MTCH1_iso1-C-ter	cytosol (GO:0005829)	2.71
MTCH1_iso1-N-ter	Atg1/ULK1 kinase complex (GO:1990316)	100
MTCH1_iso1-N-ter	cAMP-dependent protein kinase complex (GO:0005952)	100
MTCH1_iso1-N-ter	guanyl-nucleotide exchange factor complex (GO:0032045)	100
MTCH1_iso1-N-ter	peroxisomal membrane (GO:0005778)	30.37
MTCH1_iso2-N-ter	Atg1/ULK1 kinase complex (GO:1990316)	100
MTCH1_iso2-N-ter	cAMP-dependent protein kinase complex (GO:0005952)	100
MTCH1_iso2-N-ter	guanyl-nucleotide exchange factor complex (GO:0032045)	100
MTCH1_iso2-N-ter	peroxisomal membrane (GO:0005778)	44.41
MTCH2-C-ter	cytoplasmic side of endoplasmic reticulum membrane (GO:0098554)	69.99
MTCH2-C-ter	extracellular exosome (GO:0070062)	3.25
MTCH2-C-ter	cytosol (GO:0005829)	2.98
MTCH2-N-ter	cAMP-dependent protein kinase complex (GO:0005952)	100
MTCH2-N-ter	Atg1/ULK1 kinase complex (GO:1990316)	100
MTCH2-N-ter	guanyl-nucleotide exchange factor complex (GO:0032045)	66.37
MTCH2-N-ter	ciliary base (GO:0097546)	24.65
MTCH2-N-ter	growth cone (GO:0030426)	8.46
MTCH2-N-ter	extrinsic component of membrane (GO:0019898)	5.81
MTCH2-N-ter	perinuclear region of cytoplasm (GO:0048471)	5.69
MTCH2-N-ter	cytosol (GO:0005829)	2.25
OCIAD1-N-ter	cAMP-dependent protein kinase complex (GO:0005952)	88.47
OCIAD1-N-ter	Atg1/ULK1 kinase complex (GO:1990316)	88.47
OCIAD1-N-ter	VCP-NPL4-UFD1 AAA ATPase complex (GO:0034098)	70.77
OCIAD1-N-ter	guanyl-nucleotide exchange factor complex (GO:0032045)	54.44
OCIAD1-N-ter	peroxisomal membrane (GO:0005778)	34.81
OCIAD1-N-ter	ciliary base (GO:0097546)	20.22
OCIAD1-N-ter	SNARE complex (GO:0031201)	14.15
OCIAD1-N-ter	lipid droplet (GO:0005811)	12.1
OCIAD1-N-ter	growth cone (GO:0030426)	6.94
OCIAD1-N-ter	perinuclear region of cytoplasm (GO:0048471)	5
OCIAD1-N-ter	extrinsic component of membrane (GO:0019898)	4.77
OCIAD1-N-ter	extracellular exosome (GO:0070062)	2.25
OCIAD1-N-ter	cytosol (GO:0005829)	1.94
OCIAD1-C-ter	Atg1/ULK1 kinase complex (GO:1990316)	100
OCIAD1-C-ter	cAMP-dependent protein kinase complex (GO:0005952)	93.73
OCIAD1-C-ter	guanyl-nucleotide exchange factor complex (GO:0032045)	86.52
OCIAD1-C-ter	peroxisomal membrane (GO:0005778)	43.02
OCIAD1-C-ter	SNARE complex (GO:0031201)	22.5
OCIAD1-C-ter	cytosol (GO:0005829)	1.91
PTPN1-N-ter	Atg1/ULK1 kinase complex (GO:1990316)	37.14
PTPN1-N-ter	cortical endoplasmic reticulum (GO:0032541)	33.01
PTPN1-N-ter	guanyl-nucleotide exchange factor complex (GO:0032045)	30.47
PTPN1-N-ter	COPII vesicle coat (GO:0030127)	26.41
PTPN1-N-ter	integral component of nuclear inner membrane (GO:0005639)	19.81
PTPN1-N-ter	host cell (GO:0043657)	16.26
PTPN1-N-ter	SNARE complex (GO:0031201)	15.85
PTPN1-N-ter	nuclear outer membrane (GO:0005640)	14.67
PTPN1-N-ter	rough endoplasmic reticulum (GO:0005791)	13.35
PTPN1-N-ter	endoplasmic reticulum-Golgi intermediate compartment (GO:0005793)	9.43
PTPN1-N-ter	sarcoplasmic reticulum (GO:0016529)	8.49
PTPN1-N-ter	peroxisomal membrane (GO:0005778)	8.12
PTPN1-N-ter	lipid droplet (GO:0005811)	7.62
PTPN1-N-ter	endoplasmic reticulum part (GO:0044432)	7.49
PTPN1-N-ter	Golgi membrane (GO:0000139)	4.19
PTPN1-N-ter	perinuclear region of cytoplasm (GO:0048471)	3.08
PTPN1-N-ter	cytosol (GO:0005829)	1.49
RHOT2-N-ter	cAMP-dependent protein kinase complex (GO:0005952)	53.2
RHOT2-N-ter	Atg1/ULK1 kinase complex (GO:1990316)	53.2
RHOT2-N-ter	guanyl-nucleotide exchange factor complex (GO:0032045)	32.74
RHOT2-N-ter	ciliary base (GO:0097546)	16.21
RHOT2-N-ter	peroxisomal membrane (GO:0005778)	13.95
RHOT2-N-ter	host cell (GO:0043657)	12.7
RHOT2-N-ter	SNARE complex (GO:0031201)	11.35
RHOT2-N-ter	rough endoplasmic reticulum (GO:0005791)	7.97
RHOT2-N-ter	endoplasmic reticulum-Golgi intermediate compartment (GO:0005793)	7.88
RHOT2-N-ter	endoplasmic reticulum part (GO:0044432)	4.27
RHOT2-N-ter	perinuclear region of cytoplasm (GO:0048471)	4.01
RHOT2-N-ter	extrinsic component of membrane (GO:0019898)	3.82
RHOT2-N-ter	Golgi membrane (GO:0000139)	2.62
RHOT2-N-ter	cytosol (GO:0005829)	1.72
RMDN3-C-ter	cAMP-dependent protein kinase complex (GO:0005952)	46.87
RMDN3-C-ter	Atg1/ULK1 kinase complex (GO:1990316)	46.87
RMDN3-C-ter	cortical endoplasmic reticulum (GO:0032541)	41.66
RMDN3-C-ter	endoplasmic reticulum-plasma membrane contact site (GO:0140268)	41.66
RMDN3-C-ter	guanyl-nucleotide exchange factor complex (GO:0032045)	28.84
RMDN3-C-ter	exon-exon junction complex (GO:0035145)	17.85
RMDN3-C-ter	ciliary base (GO:0097546)	14.28
RMDN3-C-ter	rough endoplasmic reticulum (GO:0005791)	11.23
RMDN3-C-ter	melanosome (GO:0042470)	10.61
RMDN3-C-ter	peroxisomal membrane (GO:0005778)	10.24
RMDN3-C-ter	SNARE complex (GO:0031201)	10
RMDN3-C-ter	lipid droplet (GO:0005811)	8.01
RMDN3-C-ter	endoplasmic reticulum-Golgi intermediate compartment (GO:0005793)	7.93
RMDN3-C-ter	endoplasmic reticulum part (GO:0044432)	5.32
RMDN3-C-ter	perinuclear region of cytoplasm (GO:0048471)	3.71
RMDN3-C-ter	centrosome (GO:0005813)	3.66
RMDN3-C-ter	Golgi membrane (GO:0000139)	2.48
RMDN3-C-ter	cytosol (GO:0005829)	1.59
SAMM50-N-ter	prefoldin complex (GO:0016272)	100
SAMM50-N-ter	centrosome (GO:0005813)	9.23
SAMM50-N-ter	cell body (GO:0044297)	8.27
SAMM50-N-ter	extracellular exosome (GO:0070062)	3.5
SAMM50-N-ter	cytosol (GO:0005829)	3.39
SLC25A46-N-ter	Atg1/ULK1 kinase complex (GO:1990316)	54.68
SLC25A46-N-ter	COPII vesicle coat (GO:0030127)	48.6
SLC25A46-N-ter	integral component of nuclear inner membrane (GO:0005639)	38.88
SLC25A46-N-ter	cAMP-dependent protein kinase complex (GO:0005952)	36.45
SLC25A46-N-ter	guanyl-nucleotide exchange factor complex (GO:0032045)	33.65
SLC25A46-N-ter	cortical endoplasmic reticulum (GO:0032541)	32.4
SLC25A46-N-ter	host cell (GO:0043657)	17.41
SLC25A46-N-ter	nuclear outer membrane (GO:0005640)	16.2
SLC25A46-N-ter	rough endoplasmic reticulum (GO:0005791)	14.74
SLC25A46-N-ter	sarcoplasmic reticulum (GO:0016529)	12.5
SLC25A46-N-ter	SNARE complex (GO:0031201)	11.66
SLC25A46-N-ter	endoplasmic reticulum-Golgi intermediate compartment (GO:0005793)	11.57
SLC25A46-N-ter	lipid droplet (GO:0005811)	9.35
SLC25A46-N-ter	endoplasmic reticulum part (GO:0044432)	7.49
SLC25A46-N-ter	Golgi membrane (GO:0000139)	4.82
SLC25A46-N-ter	extrinsic component of membrane (GO:0019898)	4.42
SLC25A46-N-ter	perinuclear region of cytoplasm (GO:0048471)	3.5
SLC25A46-N-ter	cytosol (GO:0005829)	1.54
SAMM50-N-ter	cytosol (GO:0005829)	1.695
SLC25A46-N-ter	Atg1/ULK1 kinase complex (GO:1990316)	27.34
SLC25A46-N-ter	COPII vesicle coat (GO:0030127)	24.3
SLC25A46-N-ter	integral component of nuclear inner membrane (GO:0005639)	19.44
SLC25A46-N-ter	cAMP-dependent protein kinase complex (GO:0005952)	18.225
SLC25A46-N-ter	guanyl-nucleotide exchange factor complex (GO:0032045)	16.825
SLC25A46-N-ter	oligosaccharyltransferase complex (GO:0008250)	16.825
SLC25A46-N-ter	cortical endoplasmic reticulum (GO:0032541)	16.2
SLC25A46-N-ter	host cell (GO:0043657)	8.705
SLC25A46-N-ter	nuclear outer membrane (GO:0005640)	8.1
SLC25A46-N-ter	rough endoplasmic reticulum (GO:0005791)	7.37
SLC25A46-N-ter	sarcoplasmic reticulum (GO:0016529)	6.25
SLC25A46-N-ter	SNARE complex (GO:0031201)	5.83
SLC25A46-N-ter	endoplasmic reticulum-Golgi intermediate compartment (GO:0005793)	5.785
SLC25A46-N-ter	lipid droplet (GO:0005811)	4.675
SLC25A46-N-ter	cis-Golgi network (GO:0005801)	4.29
SLC25A46-N-ter	endoplasmic reticulum part (GO:0044432)	3.745
SLC25A46-N-ter	Golgi membrane (GO:0000139)	2.41
SLC25A46-N-ter	extrinsic component of membrane (GO:0019898)	2.21
SLC25A46-N-ter	perinuclear region of cytoplasm (GO:0048471)	1.75
SLC25A46-N-ter	cytosol (GO:0005829)	0.77

### Sheet: TabB_Mito-ER_venn
BioID (Mito-ER)	Hung et al.	Cho et.al.	Kwak et al.
ABCD3	SYNJ2BP	ALDH3A2	FUNDC2
ACBD5	GDAP1	ATG2A	CISD1
ACSL3	TOMM70A	BAX	MAVS
AKAP1	FUNDC2	C1ORF43	EXD2
ALDH3A2	NDUFA8	CAMLG	OCIAD1
ANKLE2	FAM82A2	CHP1	TDRKH
AUP1	CHCHD3	CISD2	MARC2
C9orf72	ARMC10	DGKE	USP30
CAMLG	RHOT1	DHCR7	EMD
CCDC115	CKMT1A;CKMT1B	DIXDC1	LBR
CCDC47	OCIAD1	EPHX1	FKBP8
CDKAL1	EXD2	ERLIN1	MARC1
CHMP7	BCL2L13	ERLIN2	C1ORF43
CKAP4	MARC2	GK5	BAX
CLCC1	MTX1	ITGB1	CISD2
DDRGK1	MARC1	MARC1	SOAT1
DNM1L	PMAIP1	MBOAT7	DHCR7
EHBP1	MFF	MLX	ITGB1
EMC1	ARMCX3	MMGT1	PKMYT1
EMC2	HK1	MYO19	RNF5
EMC3	VDAC1	NDC1	ALDH3A2
ESYT1	NDUFB6	PARP16	PGRMC1
ESYT2	NDUFB10	PEX14	NDC1
EXD2	MAVS	PGRMC1	MMGT1
FAF2	SAMM50	PKMYT1	RABL3
FKBP8	GK;GK3P	RABL3	STX5
GK	COMTD1	RAP2C	TMPO
HK1	TDRKH	REEP5	LRRC59
IMMT	MCL1	RFT1	VAPB
INF2	MFN2	RNF5	VAPA
JPH1	NME3	SCD	SEC61B
LEMD3	CYCS	SOAT1	SRPRB
MAVS	RHOT2	STX5	PCCA
MFF	AK2	TMEM201	TMX1
MIA3	ATAD3A	TOR1AIP1	USE1
MTFR1	OPA1	UBXN8	DNAJC1
MYO19	MARCH5	VKORC1L1	TOMM20
OCIAD1	CYB5R3	YKT6	SEC63
PDCL	AIFM1	ABCA3	SPC52
PGRMC2	CYC1	ABCD3	TOMM5
PREB	PTRH2	ACBD5	CLCC1
PRKAR2A	MFN1	AKAP1	MACO1
PRKAR2B	MTX2	ANGEL1	NAP1L4
PTPN1	ACSL1	ARMCX3	ARL6IP5
RABL3	CCDC127	BCAP31	BET1
RHOT2	DNAJC11	C1QBP	CCDC47
RMDN3	MYO19	CISD1	HM13
RPN1	SLC25A46	DNM1L	TBL2
SCFD1	AKAP1	EMD	JPH1
SEC22B	CPT1A	EXD2	ALG9
SMCR8	APOL2	FKBP8	PGRMC2
SMPD4	VPS13A	FUNDC2	GDAP1
SNAP29	SNAP29	LBR	MTX3
SNAP47	ATAD1	MARC2	SERP1
STBD1	RAB24	MAST4	TMEM199
STIM1	VPS13D	MAVS	CKAP4
STX5	RAB3A	MIEF1	FAF2
TACC1	FAM84B	MIGA1	GPAT4
TDRKH	NAPG	MLF2	SMIM12
TOR1AIP1	SAR1A	MTFR1	FOXM1
TRIM13	TRABD	NEK4	HMOX2
UBXN4	RAB11B;RAB11A	OCIAD1	RAB1A
USP30	RAB5C	PKD2	SC5D
VAPA	RAB3D	RHOT2	TEX264
VAPB	MBLAC2	TDRKH	UBE2J1
VEZT	SCCPDH	TMEM209	UBXN4
VMA21	TMX1	USP30	SAR1A
VPS13D	CANX	ANKLE2	TMEM9B
VRK2		ARID1B	DDRGK1
WDR41		ATP2C2	SEC22B
YKT6		CDC23	SLC27A4
ZC3HAV1		CHEK1	TP53I11
		CLCCA	AIG1
		FNDC3A	CHCHD2
		IFT57	CYB5R3
		KIF16B	ELOVL1
		LEMD3	EMC7
		MAN1A1	POR
		MCM10	PRAF2
		MIEF2	PTRH2
		MTCH1	RAB29
		MTFR1L	SCD5
		MTX3	SSR1
		PEX13	STT3B
		POM121C	TMEM214
		PPP1R15B	TMEM230
		PRR11	TRIM4
		PTPN1	TRIM59
		RTN3	VMA21
		SAMD1	ATP6AP2
		SAMD11	CKD5RAP3
		SLC25A1	LNPK
		SLC35E1	AGPAT1
		STIM1	ATP2A2
		STIM2	C2CD2L
		SUCO	C6ORF47
		TMPO	DCLRE1A
		TRABD	DHRS7
		TRIM61	EMC6
		VEZT	FRAS1
		WFS1	IFNAR1
			JUND
			LGPAT1
			ORMDL2
			PDIA6
			PIGU
			RPS7
			SAR1B
			SMIM19
			SMIM37
			SP2
			TMEM109
			VANGL2
			VEZT
			ZDHHC5
