## Supplementary Table S8 for "A high-density human mitochondrial proximity interaction network"

### Sheet: cloning_strategy
Bait Name	BirA tag (N/C-terminus)	Uniprot ID	Clone #	Source	PCR primers		Cloning strategy
ACAD9	C	Q9H845	HsCD00042192	DNASU			LR with DNASU clone
AKAP1-C-ter	C	Q92667	V108525	Toronto	GGGGACAAGTTTGTACAAAAAAGCAGGCTccaccATGGCAATCCAGTTCCGTT	GGGGACCACTTTGTACAAGAAAGCTGGGTcAAGGCTTGTGTAGTAGCTGTCTACC	PCR on Toronto clone
AUH	C	Q13825					Ligation first part iso1 (in house) and end part iso2 (in house)
C12orf65	C	Q9H3J6	V120570	Toronto			LR with Toronto clone
C17orf80	C	Q9BSJ5	HsCD00514166	DNASU			LR with DNASU clone
C1QBP	C	Q07021	V111891	Toronto			LR with Toronto clone
C21orf33	C	P30042	HsCD00508553	DNASU	GGGGACAAGTTTGTACAAAAAAGCAGGCTccaccATGGCGGCTGTGAGGGCC	GGGGACCACTTTGTACAAGAAAGCTGGGTcCTTTCCAGTGAGTTCCAGCACCTT	PCR on DNASU clone
C6orf203	C	Q9P0P8	V61532-1	Toronto	GGGGACAAGTTTGTACAAAAAAGCAGGCTccaccATGGCTATGGCTAGTGTTAAATTG	GGGGACCACTTTGTACAAGAAAGCTGGGTcTTTAGACATTCTCTTCTTAGGCAACTT	PCR on Toronto clone
C8orf82	C	Q6P1X6			GGGGACAAGTTTGTACAAAAAAGCAGGCTccaccATGTGGCCGCCTTGCGGGACG	GGGGACCACTTTGTACAAGAAAGCTGGGTcGGGCGACCGAGCCGCGAGCA	PCR on cDNA
CCDC90A	C	Q96AQ8			GGGGACAAGTTTGTACAAAAAAGCAGGCTccaccATGGACTGCGGCTCGGTC	GGGGACCACTTTGTACAAGAAAGCTGGGTcGATCCACAGGCGATAAAATCC	PCR on cDNA
CCDC90B	C	Q9GZT6-1	V125526	Toronto			LR with Toronto clone
CHCHD1	C	Q96BP2			GGGGACAAGTTTGTACAAAAAAGCAGGCTccaccATGGCGACACCCAGCCTG	GGGGACCACTTTGTACAAGAAAGCTGGGTcGCTGAGGTAAGGTTTGTTAGGAAAC	PCR on cDNA
CLPB_iso2	C	Q9H078					Mutagenesis on iso 1
COX15	C	Q7KZN9	HsCD00039578	DNASU			LR with DNASU clone
CRYZ	C	Q08257			GGGGACAAGTTTGTACAAAAAAGCAGGCTccaccATGGCGACTGGACAGAAGTT	GGGGACCACTTTGTACAAGAAAGCTGGGTcTAAGAGAAGAATCATTTTTCCAGTAGC	PCR on cDNA
CS	C	O75390	V85852-1	Toronto	GGGGACAAGTTTGTACAAAAAAGCAGGCTccaccATGGCTTTACTTACTGCGGC	GGGGACCACTTTGTACAAGAAAGCTGGGTcCCCTGACTTAGAGTCCACAAACTT	PCR on Toronto clone
DDX28	C	Q9NUL7	V61684-1	Toronto	GGGGACAAGTTTGTACAAAAAAGCAGGCTccaccATGGCTCTAACGCGGCC	GGGGACCACTTTGTACAAGAAAGCTGGGTcGGTTGCTTGGGGCAAAG	PCR on Toronto clone
DHX30	C	Q7L2E3-2			GGGGACAAGTTTGTACAAAAAAGCAGGCTccaccATGGCAGCTTCTAGGGACCT	GGGGACCACTTTGTACAAGAAAGCTGGGTcGTCGTCAGCTGTCTTGCG	PCR on iso1
DIABLO	C	Q9NR28	HsCD000042038	DNASU			LR with DNASU clone
DNM1L-N-ter	N	O00429	HsCD00043627	DNASU			LR with DNASU clone
EXD2_iso1-C-ter	C	Q9NVH0-1			GGGGACAAGTTTGTACAAAAAAGCAGGCTccaccATGTCTAGACAGAACTTAGTGGCTTT	GGGGACCACTTTGTACAAGAAAGCTGGGTcAGACAGCTGGATGGGAAGATC	PCR on cDNA
FASTKD2	C	Q9NYY8	V132112	Toronto			LR with Toronto clone
FASTKD3	C	Q14CZ7			GGGGACAAGTTTGTACAAAAAAGCAGGCTCCACCATGGCATTAATCACCTTGAGGA	GGGGACCACTTTGTACAAGAAAGCTGGGTCTTCTTGCAACCAATGAACAGTG	PCR on cDNA
FASTKD5	C	Q7L8L6	V60107	Toronto	ggggacaagtttgtacaaaaaagcaggctccaccatggcagctactctcaagtcatt	ggggaccactttgtacaagaaagctgggtcgagagcagaggtgaatactttctca	PCR on Toronto clone
FBXL4	C	Q9UKA2	V133592	Toronto			LR with Toronto clone
FIS1-N-ter	N	Q9Y3D6			GGGGACAAGTTTGTACAAAAAAGCAGGCTtcATGGAGGCCGTGCTGAAC	GGGGACCACTTTGTACAAGAAAGCTGGGTTCAGGATTTGGACTTGGACAC	PCR on cDNA
FKBP8-N-ter	N	Q14318					Mutagenesis on iso2
GFM1	C	Q96RP9					PCR on cDNA
GFM2	C	Q969S9	V123183	Toronto			LR with Toronto clone
GRSF1	C	Q12849			Ggggacaagtttgtacaaaaaagcaggctccaccctggagcagctgccttca	ggggaccactttgtacaagaaagctgggtcTTTTCCTTTTGGACATGAATTCA	PCR on cDNA
HAX1	C	O00165	HsCD00287694	DNASU			LR with DNASU clone
HINT2	C	Q9BX68	V120182	Toronto			LR with Toronto clone
ICT1	C	Q14197	V105579	Toronto	GGGGACAAGTTTGTAGGGGACCACTTTGTACAAGAAAGCTGGGTcGTCCATGTCGACCCTCCTGCCAAAAAAGCAGGCTccaccATGGCGGCCACCAGGTG	GGGGACCACTTTGTACAAGAAAGCTGGGTcGTCCATGTCGACCCTCCTGC	PCR on Toronto clone
LONP1	C	P36776					PCR on cDNA
LRPPRC	C	P42704	23521	Addgene			mutagenesis and LR reaction
MARCH5-C-ter	C	Q9NX47			GGGGACAAGTTTGTACAAAAAAGCAGGCTccaccATGCCGGACCAAGCCCTA	GGGGACCACTTTGTACAAGAAAGCTGGGTcTGCTTCTTCTTGTTCTGGATAATTC	PCR on cDNA
MARCH5-N-ter	N	Q9NX47			GGGGACAAGTTTGTACAAAAAAGCAGGCTtcATGCCGGACCAAGCCCTA	GGGGACCACTTTGTACAAGAAAGCTGGGTTTATGCTTCTTCTTGTTCTGGATAATT	PCR on cDNA
MAVS-N-ter	N	Q7Z434			GGGGACAAGTTTGTACAAAAAAGCAGGCTtcATGCCGTTTGCTGAAGACAA	GGGGACCACTTTGTACAAGAAAGCTGGGTCTAGTGCAGACGCCGCCG	PCR on cDNA
MCU	C	Q8NE86			GGGGACAAGTTTGTACAAAAAAGCAGGCTccaccATGGCGGCCGCCGCA	GGGGACCACTTTGTACAAGAAAGCTGGGTcCTTGTCATCGTCATCCTTGTAATCCATAGATC	PCR on pLYS5-MCU-Flag (addgene 50054 )
MCUB	C	Q9NWR8			GGGGACAAGTTTGTACAAAAAAGCAGGCTccaccATGCTCCAGAGGGGCCTC	GGGGACCACTTTGTACAAGAAAGCTGGGTcCTTGTCATCGTCATCCTTGTAATCCATAGATCCACCAGATCCACCAGATCCACCTCTAGAATTCTTTTCATTGAGTTC	PCR on cDNA
MDH2	C	P40926	V66006-1	Toronto	GGGGACAAGTTTGTACAAAAAAGCAGGCTccaccATGCTCTCCGCCCTCGCCCGGCCTGC	GGGGACCACTTTGTACAAGAAAGCTGGGTcCTTCAGGGTCTTCACGAAATCTTCC	PCR on Toronto clone
METTL15	C	A6NJ78			GGGGACAAGTTTGTACAAAAAAGCAGGCTccaccATGCTTCGGTATCCATATTTTTGT	GGGGACCACTTTGTACAAGAAAGCTGGGTcTAATTTGATAGCTGCTCTAAGCTTG	PCR on cDNA
METTL17_iso1	C	Q9H7H0-1					Mutagenesis on iso2 - add 27 nts
METTL17_iso2	C	Q9H7H0-2	HsCD00353349	DNASU			LR with DNASU clone
MFN2-N-ter	N	O95140			GGGGACAAGTTTGTACAAAAAAGCAGGCTtcATGTCCCTGCTCTTCTCTCG	GGGGACCACTTTGTACAAGAAAGCTGGGTctaTCTGCTGGGCTGCAGGTA	PCR on cDNA
MIC26	C	Q9BUR5	HsCD00719054	DNASU			LR with DNASU clone
MRPL11_iso1	C	Q9Y3B7-1			GGGGACAAGTTTGTACAAAAAAGCAGGCTccaccATGTCAAAGCTCGGCCGG	GGGGACCACTTTGTACAAGAAAGCTGGGTcCTTCTTGGCAGCTTCTTCTTGG	PCR on cDNA
MRPL11_iso3	C	Q9Y3B7-3			GGGGACAAGTTTGTACAAAAAAGCAGGCTccaccATGTCAAAGCTCGGCCGG	GGGGACCACTTTGTACAAGAAAGCTGGGTcCACTGAACTTCTCCCACTTGG	PCR on cDNA
MRPS12	C	O15235	V64155	Toronto	GGGGACAAGTTTGTACAAAAAAGCAGGCTccaccATGTCCTGGTCTGGCCTTC	GGGGACCACTTTGTACAAGAAAGCTGGGTcCTTCTTCTGCACGTGGCC	PCR on Toronto clone
MRPS26	C	Q9BYN8	V53927	Toronto	GGGGACAAGTTTGTACAAAAAAGCAGGCTccaccATGCTACGCGCGCTGAGC	GGGGACCACTTTGTACAAGAAAGCTGGGTcGGAGTCCCTGCGTTGTGG	PCR on Toronto clone
MRRF	C	Q96E11	HsCD00353245	DNASU			LR with DNASU clone
MTCH1_iso1-C-ter	C	Q9NZJ7-1			GGGGACAAGTTTGTACAAAAAAGCAGGCTccaccATGGGAGCTTCGGACCCG	GGGGACCACTTTGTACAAGAAAGCTGGGTcCTCCAGGGCAAAGCATGAT	PCR onentry clone with stop obtained with PCR on cDNA
MTCH1_iso1-N-ter	N	Q9NZJ7-1			GGGGACAAGTTTGTACAAAAAAGCAGGCTtcATGGGAGCTTCGGACCCG	GGGGACCACTTTGTACAAGAAAGCTGGGTttaCTCCAGGGCAAAGCATGAT	PCR on cDNA
MTCH1_iso2-C-ter	C	Q9NZJ7-2			GGGGACAAGTTTGTACAAAAAAGCAGGCTccaccATGGGAGCTTCGGACCCG	GGGGACCACTTTGTACAAGAAAGCTGGGTcCTCCAGGGCAAAGCATGAT	PCR on cDNA
MTCH1_iso2-N-ter	N	Q9NZJ7-2			GGGGACAAGTTTGTACAAAAAAGCAGGCTtcATGGGAGCTTCGGACCCG	GGGGACCACTTTGTACAAGAAAGCTGGGTttaCTCCAGGGCAAAGCATGAT	PCR on cDNA
MTCH2-C-ter	C	Q9Y6C9	HsCD00040767	DNASU			LR with DNASU clone
MTCH2-N-ter	N	Q9Y6C9	HsCD00043893	DNASU			LR with DNASU clone
MTERFD1	C	Q96E29	V120485	Toronto			LR with Toronto clone
MTFMT	C	Q96DP5			GGGGACAAGTTTGTACAAAAAAGCAGGCTccaccATGAGGGTGTTGGTGCGG	GGGGACCACTTTGTACAAGAAAGCTGGGTcCTCAATGCATTGTTGCATAGC	PCR on in house plasmid
MTG1	C	Q9BT17	HsCD00295677	DNASU			LR with DNASU clone
MTG2	C	Q9H4K7	HsCD00288276	DNASU			LR with DNASU clone
MTIF2	C	P46199			GGGGACAAGTTTGTACAAAAAAGCAGGCTccaccATGAACCAGAAGCTACTGAAGTTG	GGGGACCACTTTGTACAAGAAAGCTGGGTcAAATCCTGGATCCCAAGAAGTC	PCR on cDNA
MTIF3	C	Q9H2K0			GGGGACAAGTTTGTACAAAAAAGCAGGCTccaccATGGCTGCTCTTTTTCTAAAGAG	GGGGACCACTTTGTACAAGAAAGCTGGGTcCTGATGCAGAACATTTGATTCC	PCR on cDNA
MTRF1	C	O75570	V55839	Toronto	ggggacaagtttgtacaaaaaagcaggctccaccatgaatcgtcacctgtgtgttt	ggggaccactttgtacaagaaagctgggtcttttgctgatttaaggtgttcatc	ligation from 2 differents entry clones
MTRF1L	C	Q9UGC7			GGGGACAAGTTTGTACAAAAAAGCAGGCTccaccATGCGGTCCCGGGTTCTG	GGGGACCACTTTGTACAAGAAAGCTGGGTcAACTTTTTGGGAAATAATTTCTACTAAAGATTC	PCR on cDNA
MTX2-C-ter	C	O75431	HsCD00288058	DNASU			LR with DNASU clone
MTX2-N-ter	N	O75431			GGGGACAAGTTTGTACAAAAAAGCAGGCTtcATGTCTCTAGTGGCGGAAGC	GGGGACCACTTTGTACAAGAAAGCTGGGTctaTGACAGCCTGCCTTTACCA	PCR on in house construct
NGRN	C	Q9NPE2			GGGGACAAGTTTGTACAAAAAAGCAGGCTccaccATGGCGGTTACCCTGAGTC	GGGGACCACTTTGTACAAGAAAGCTGGGTcAATTCTGTACAGGAAGTTCCCG	PCR on cDNA
OCIAD1-C-ter	C	Q9NX40			GGGGACAAGTTTGTACAAAAAAGCAGGCTccaccATGAATGGGAGGGCTGATTT	GGGGACCACTTTGTACAAGAAAGCTGGGTcCTCATCCCAAGTATCTCCATACTTG	PCR on cDNA
OCIAD1-N-ter	N	Q9NX40			GGGGACAAGTTTGTACAAAAAAGCAGGCTtcATGAATGGGAGGGCTGATTT	GGGGACCACTTTGTACAAGAAAGCTGGGTtcaCTCATCCCAAGTATCTCCATACTTG	PCR on cDNA
OPA1	C	O60313			Ggggacaagtttgtacaaaaaagcaggctccaccatgtggcgactacgtcgg	Ggggaccactttgtacaagaaagctgggtctttctcctgatgaagagcttcaa	PCR on in house construct
OTC	C	P00480	V82605-1	Toronto	GGGGACAAGTTTGTACAAAAAAGCAGGCTccaccATGCTGTTTAATCTGAGGATCCTG	GGGGACCACTTTGTACAAGAAAGCTGGGTcAAATTTAGGCTTCTGGAGCTGAG	PCR on Toronto clone
PMPCA	C	Q10713	V90689-1	Toronto	GGGGACAAGTTTGTACAAAAAAGCAGGCTccaccATGGCGGCTGTGGTGCTG	GGGGACCACTTTGTACAAGAAAGCTGGGTcCCGGAAGAGCCGGTACGT	PCR on cDNA
PMPCB	C	O75439	V111372-1	Toronto	GGGGACAAGTTTGTACAAAAAAGCAGGCTccaccTAAGAAGTACACAGGCTGCTACCC	GGGGACCACTTTGTACAAGAAAGCTGGGTcATCACGAAGCCAACACATGTT	Ligation between first part of Toronto clone and end part of clone obtained by PCR
PTPN1-N-ter	N	P18031			GGGGACAAGTTTGTACAAAAAAGCAGGCTtcATGGAGATGGAAAAGGAGTTCG	GGGGACCACTTTGTACAAGAAAGCTGGGTCTATGTGTTGCTGTTGAACAGGA	PCR on cDNA
RHOT2-N-ter	N	Q8IXI1			GGGGACAAGTTTGTACAAAAAAGCAGGCTtcATGAGGCGGGACGTGCGC	GGGGACCACTTTGTACAAGAAAGCTGGGTTCACTGGCTCTTCACCAGGACC	PCR on entry clone no stop (previously obtained from PCR on cDNA)
RMDN3-C-ter	C	Q96TC7			GGGGACAAGTTTGTACAAAAAAGCAGGCTccaccATGTCTAGACTGGGAGCCCTG	GGGGACCACTTTGTACAAGAAAGCTGGGTcGTCTCGTAAAATGACTTCCAGTTCTT	PCR on cDNA
RMND1	C	Q9NWS8			GGGGACAAGTTTGTACAAAAAAGCAGGCTCCACCATGCCAGCCACACTCCTC	GGGGACCACTTTGTACAAGAAAGCTGGGTCGAAAAATACTCGTCCCAGCTCA	PCR on in house construct
RPUSD3	C	Q6P087			GGGGACAAGTTTGTACAAAAAAGCAGGCTccaccATGCGCGCTGTCCTGGCT	GGGGACCACTTTGTACAAGAAAGCTGGGTcTTGTAAGCGGAGCCCCAGG	PCR on cDNA
RPUSD4	C	Q96CM3	V50903-1	Toronto	GGGGACAAGTTTGTACAAAAAAGCAGGCTccaccATGGCGGCGCCCAGGTG	GGGGACCACTTTGTACAAGAAAGCTGGGTcCTGTGCTCCCAGACACTTGGCTT	PCR on cDNA
SAMM50-N-ter	N	Q9Y512	HsCD00045159	DNASU			LR with DNASU clone
SLC25A12-N-ter	N	O75746	HsCD00043623	DNASU			LR with DNASU clone
SLC25A46-N-ter	N	Q96AG3	V120507	Toronto	GGGGACAAGTTTGTACAAAAAAGCAGGCTTCATGCATCCGCGGCGCCCGG	GGGGACCACTTTGTACAAGAAAGCTGGGTTCAAATGTTATTTTGAAGAAGTGTAGAG	PCR on Toronto clone
SLC25A51-C-ter	C	Q9H1U9			GGGGACAAGTTTGTACAAAAAAGCAGGCTccaccATGATGGATTCAGAAGCTCATG	GGGGACCACTTTGTACAAGAAAGCTGGGTcTATAACCTTTAACAAGAACTCATAAGTTGC	PCR on cDNA
SLC25A51-N-ter	N	Q9H1U9			GGGGACAAGTTTGTACAAAAAAGCAGGCTtcATGATGGATTCAGAAGCTCATG	GGGGACCACTTTGTACAAGAAAGCTGGGTtcaTATAACCTTTAACAAGAACTCATAAGTTGC	PCR on cDNA
SLIRP	C	Q9GZT3	V124729	Toronto			LR with Toronto clone
SSBP1	C	Q04837	V108294	Toronto	GGGGACAAGTTTGTACAAAAAAGCAGGCTccaccATGTTTCGAAGACCTGTATTACAGG	GGGGACCACTTTGTACAAGAAAGCTGGGTcCTCCTTCTCTTTCGTCTGGTCA	PCR on Toronto clone
SURF1	C	Q15526			GGGGACAAGTTTGTACAAAAAAGCAGGCTccaccATGGCGGCGGTGGCTGC	GGGGACCACTTTGTACAAGAAAGCTGGGTcCACACCAGGTGTCCCACGTAGG	PCR on cDNA
TACO1	C	Q9BSH4	V120806	Toronto			LR with Toronto clone
TBRG4	C	Q969Z0	V131848	Toronto			LR with Toronto clone
TEFM	C	Q96QE5			GGGGACAAGTTTGTACAAAAAAGCAGGCTccaccATGAGCGGGTCTGTCCTCT	GGGGACCACTTTGTACAAGAAAGCTGGGTcAGGCTGAGAGTCAAACACTGC	PCR on cDNA
TFAM	C	Q00059			GGGGACAAGTTTGTACAAAAAAGCAGGCTccaccATGGCGTTTCTCCGAAGC	GGGGACCACTTTGTACAAGAAAGCTGGGTcACACTCCTCAGCACCATATTTTC	PCR on cDNA
TIMM29	C	Q9BSF4	HsCD00719309	DNASU			LR with DNASU clone
TMEM70	C	Q9BUB7		Marek Vrbacky - Prague			LR with obtained clone
TRUB2	C	O95900	V127549	Toronto			LR with Toronto clone
TSFM_iso1	C	P43897-1	V66364-1	Toronto	GGGGACAAGTTTGTACAAAAAAGCAGGCTccaccATGTCGCTGCTGCGGTCG	GGGGACCACTTTGTACAAGAAAGCTGGGTcTTCAGTTTCTGCTGCCTCTTCA	PCR on Toronto clone
TSFM_iso2	C	P43897-2			GGGGACAAGTTTGTACAAAAAAGCAGGCTccaccATGTCGCTGCTGCGGTCG	GGGGACCACTTTGTACAAGAAAGCTGGGTcTTCAGTTTCTGCTGCCTCTTCA	PCR on cDNA
TUFM	C	P49411	V129677-1		GGGGACAAGTTTGTACAAAAAAGCAGGCTccaccATGACCACAATGGCGGCC	GGGGACCACTTTGTACAAGAAAGCTGGGTcACCCCATTTGATATTCTTCTCCTC	PCR on Toronto clone
VWA8	C	A3KMH1			GGGGACAAGTTTGTACAAAAAAGCAGGCTccaccATGCAATCCCGGCTTCTAC	GGGGACCACTTTGTACAAGAAAGCTGGGTcCTCCTTTGCCAGCTGCAC	Ligation between first part of Toronto gene and end part of clone obtained by PCR
WBSCR16	C	Q96I51	V61506-1	Toronto	GGGGACAAGTTTGTACAAAAAAGCAGGCTccaccATGGCGCTGGTGGCGTTG	GGGGACCACTTTGTACAAGAAAGCTGGGTcGATGAATGACTTGGCCAGGGTC	PCR on Toronto clone
EXD2_iso2-C-ter	C	Q9NVH0-2			GGGGACAAGTTTGTACAAAAAAGCAGGCTccaccATGGCCTCCCCAAGTGGC	GGGGACCACTTTGTACAAGAAAGCTGGGTcAGACAGCTGGATGGGAAGATCT	PCR on cDNA
EXD2_M126A	C				cttggggaggccgcttgtagaagtgacagagggctg	cagccctctgtcacttctacaagcggcctccccaag	Mutagenesis on iso1
MTS-OTC	C				GTACAAAAAAGCAGGCTccaccATGCTGTTTAATCTGAGGATCCTGTTAAACAATGCAGCTTTTAGAAATGGTCACAACTTCATGGTTCGAAATTTTCGGTGTGGACAACCACTACAAgACCCAGCTTTCTT	GTACAAGAAAGCTGGGTcTTGTAGTGGTTGTCCACACCGAAAATTTCGAACCATGAAGTTGTGACCATTTCTAAAAGCTGCATTGTTTAACAGGATCCTCAGATTAAACAGCATggtggAGCCTGCTTTTTT	annealed oligos and cloned in pDEST
MTS-COX8	C				GGGGACAAGTTTGTACAAAAAAGCAGGCTccaccATGTCCGTCCTGACCCCG	CGCGCCAAGATCCGGGGACCACTTTGTACAAGAAAGCTGGGTcCAACGAATGGATCTTGGCG	PCR on in house construct
MTS-COX4	C				GTACAAAAAAGCAGGCTccaccATGTTGGCTACCAGGGTATTTAGCCTAGTTGGCAAGCGAGCAATTTCCACCTCTGTGTGTGTACGAgACCCAGCTTTCTT	GTACAAGAAAGCTGGGTcTCGTACACACACAGAGGTGGAAATTGCTCGCTTGCCAACTAGGCTAAATACCCTGGTAGCCAACATggtggAGCCTGCTTTTTT	annealed oligos and cloned in pDEST
MTS-OPA1	C				Ggggacaagtttgtacaaaaaagcaggctccaccatgtggcgactacgtcgg	ggggaccactttgtacaagaaagctgggtcctttctaaaatgcttgtcactttcag	PCR on in house plasmid
MST-AIFM1	C				GGGGACAAGTTTGTACAAAAAAGCAGGCTccaccATGTTCCGGTGTGGAGGC	GGGGACCACTTTGTACAAGAAAGCTGGGTcTCCTTCTGAAGCAGATAACGC	PCR on in house plasmid
